# FALCON systematically interrogates free fatty acid biology and identifies a novel mediator of lipotoxicity

**DOI:** 10.1101/2023.02.19.529127

**Authors:** Nicolas Wieder, Juliana Coraor Fried, Choah Kim, Eriene-Heidi Sidhom, Matthew R. Brown, Jamie L. Marshall, Carlos Arevalo, Moran Dvela-Levitt, Maria Kost-Alimova, Jonas Sieber, Katlyn R. Gabriel, Julian Pacheco, Clary Clish, Hamdah Shafqat Abbasi, Shantanu Singh, Justine Rutter, Martine Therrien, Haejin Yoon, Zon Weng Lai, Aaron Baublis, Renuka Subramanian, Ranjan Devkota, Jonnell Small, Vedagopuram Sreekanth, Myeonghoon Han, Donghyun Lim, Anne E. Carpenter, Jason Flannick, Hilary Finucane, Marcia C. Haigis, Melina Claussnitzer, Eric Sheu, Beth Stevens, Bridget K. Wagner, Amit Choudhary, Jillian L. Shaw, Juan Lorenzo Pablo, Anna Greka

## Abstract

Cellular exposure to free fatty acids (FFA) is implicated in the pathogenesis of obesity-associated diseases. However, studies to date have assumed that a few select FFAs are representative of broad structural categories, and there are no scalable approaches to comprehensively assess the biological processes induced by exposure to diverse FFAs circulating in human plasma. Furthermore, assessing how these FFA-mediated processes interact with genetic risk for disease remains elusive. Here we report the design and implementation of FALCON (Fatty Acid Library for Comprehensive ONtologies) as an unbiased, scalable and multimodal interrogation of 61 structurally diverse FFAs. We identified a subset of lipotoxic monounsaturated fatty acids (MUFAs) with a distinct lipidomic profile associated with decreased membrane fluidity. Furthermore, we developed a new approach to prioritize genes that reflect the combined effects of exposure to harmful FFAs and genetic risk for type 2 diabetes (T2D). Importantly, we found that c-MAF inducing protein (CMIP) protects cells from exposure to FFAs by modulating Akt signaling and we validated the role of CMIP in human pancreatic beta cells. In sum, FALCON empowers the study of fundamental FFA biology and offers an integrative approach to identify much needed targets for diverse diseases associated with disordered FFA metabolism.

**Highlights:**

- FALCON (Fatty Acid Library for Comprehensive ONtologies) enables multimodal profiling of 61 free fatty acids (FFAs) to reveal 5 FFA clusters with distinct biological effects
- FALCON is applicable to many and diverse cell types
- A subset of monounsaturated FAs (MUFAs) equally or more toxic than canonical lipotoxic saturated FAs (SFAs) leads to decreased membrane fluidity
- New approach prioritizes genes that represent the combined effects of environmental (FFA) exposure and genetic risk for disease
- C-Maf inducing protein (CMIP) is identified as a suppressor of FFA-induced lipotoxicity via Akt-mediated signaling
