## Supplemental Table 7 for "FALCON systematically interrogates free fatty acid biology and identifies a novel mediator of lipotoxicity"

### Sheet: Protocol
iPSC-derived beta cell differentiation protocol
Stage	Day	Media	Factor	Final conc	Cell seeding density
Stage-0	1	E8	Revitacell	10 µM	4 * 106 cells/w of 6well plate
Stage-1	2	BE1	Activin A	100 ng/mL
			CHIR99021	3 µM
Stage-1	3	BE1	Activin A	100 ng/mL
Stage-1	4	BE1	Activin A	100 ng/mL
Stage-1	5	BE1	Activin A	100 ng/mL
Stage-2	6	BE2	KGF	50 ng/mL
Stage-2	7	BE2	KGF	50 ng/mL
Stage-3	8	BE3	KGF	50 ng/mL
			LDN193189	200 nM
			SANT1	250 nM
			TPPB	500 nM
			RA	2 µM
Stage-3	9	BE3	KGF	50 ng/mL
			LDN193189	200 nM
			SANT1	250 nM
			TPPB	500 nM
			RA	2 µM
Stage-4	10	BE3	KGF	50 ng/mL
			LDN193189	200 nM
			SANT1	250 nM
			TPPB	500 nM
			RA	100 nM
Stage-4	11	BE3	KGF	50 ng/mL
			LDN193189	200 nM
			SANT1	250 nM
			TPPB	500 nM
			RA	100 nM
Stage-4	12	BE3	KGF	50 ng/mL
			LDN193189	200 nM
			SANT1	250 nM
			TPPB	500 nM
			RA	100 nM
Stage-4	13	BE3	KGF	50 ng/mL
			LDN193189	200 nM
			SANT1	250 nM
			TPPB	500 nM
			RA	100 nM
Stage-5	14	S5	SANT1	250 nM
			RA	100 nM
			XXI	1 µM
			Alk5i II	10 µM
			T3	1 µM
			Betacellulin	20 ng/mL
			Latrunculin A	1 µM
Stage-5	15	S5	SANT1	250 nM
			RA	100 nM
			XXI	1 µM
			Alk5i II	10 µM
			T3	1 µM
			Betacellulin	20 ng/mL
Stage-5	16	S5	SANT1	250 nM
			RA	100 nM
			XXI	1 µM
			Alk5i II	10 µM
			T3	1 µM
			Betacellulin	20 ng/mL
Stage-5	17	S5	SANT1	250 nM
			RA	100 nM
			XXI	1 µM
			Alk5i II	10 µM
			T3	1 µM
			Betacellulin	20 ng/mL
Stage-5	18	S5	SANT1	250 nM
			RA	100 nM
			XXI	1 µM
			Alk5i II	10 µM
			T3	1 µM
			Betacellulin	20 ng/mL
Stage-5	19	S5	SANT1	250 nM
			RA	100 nM
			XXI	1 µM
			Alk5i II	10 µM
			T3	1 µM
			Betacellulin	20 ng/mL
Stage-5	20	S5	SANT1	250 nM
			RA	100 nM
			XXI	1 µM
			Alk5i II	10 µM
			T3	1 µM
			Betacellulin	20 ng/mL
Stage-6	21	ESFM
	22	N/A
Stage-6	23	ESFM
	24	N/A
Stage-6	25	ESFM
	26	N/A
Stage-6	27	ESFM
