## Supplemental Table 5 for "FALCON systematically interrogates free fatty acid biology and identifies a novel mediator of lipotoxicity"

### Sheet: Sheet1
Molecular structural features as generated with MOE (Molecular Operating Environment) 2016.08 software - a full description of these features can be found in the software user manual
apol	Sum of the atomic polarizabilities.
ast_fraglike	Astex Fragment-like Test
ast_fraglike_ext	Astex Fragment-like Test (Extended)
ast_violation	Astex Fragment-like Violation Count
ast_violation_ext	Astex Fragment-like Violation Count (Extended)
a_acc	Number of hydrogen bond acceptor atoms.
a_acid	Number of acidic atoms.
a_aro	Number of aromatic atoms.
a_base	Number of basic atoms.
a_count	Number of atoms.
a_don	Number of hydrogen bond donor atoms.
a_donacc	Number of hydrogen bond donor and acceptor atoms.
a_heavy	Number of heavy atoms.
a_hyd	Number of hydrophobic atoms.
a_IC	Atom information content (total). This is calculated to be a_ICM times n.
a_ICM	Atom information content (mean). This is the entropy of the element distribution in the molecule. Let ni be the number of occurrences of atomic number i in the molecule. Let pi = ni / n where n is the sum of the ni. The value of a_ICM is the negative of the sum over all i of pi log pi.
a_nB	Number of boron atoms.
a_nBr	Number of bromine atoms.
a_nC	Number of carbon atoms.
a_nCl	Number of chlorine atoms.
a_nF	Number of fluorine atoms.
a_nH	Number of hydrogen atoms.
a_nI	Number of iodine atoms.
a_nN	Number of nitrogen atoms.
a_nO	Number of oxygen atoms.
a_nP	Number of phosphorus atoms.
a_nS	Number of sulfur atoms.
balabanJ	Balaban's connectivity topological index.
BCUT_PEOE_0	The BCUT descriptors are calculated from the eigenvalues of a modified adjacency matrix. Each ij entry of the adjacency matrix takes the value 1/sqrt(bij) where bij is the formal bond order between bonded atoms i and j. The diagonal takes the value of the PEOE partial charges. The resulting eigenvalues are sorted and the smallest, 1/3-ile, 2/3-ile and largest eigenvalues are reported.
BCUT_PEOE_1
BCUT_PEOE_2
BCUT_PEOE_3
BCUT_SLOGP_0	The BCUT descriptors using atomic contribution to logP (using the Wildman and Crippen SlogP method) instead of partial charge.
BCUT_SLOGP_1
BCUT_SLOGP_2
BCUT_SLOGP_3
BCUT_SMR_0	The BCUT descriptors using atomic contribution to molar refractivity (using the Wildman and Crippen SMR method) instead of partial charge.
BCUT_SMR_1
BCUT_SMR_2
BCUT_SMR_3
bpol	Sum of the absolute value of the difference between atomic polarizabilities of all bonded atoms in the molecule.
b_1rotN	Number of rotatable single bonds.
b_1rotR	Fraction of rotatable single bonds: b_1rotN divided by b_heavy.
b_ar	Number of aromatic bonds.
b_count	Number of bonds (including implicit hydrogens).
b_double	Number of double bonds.
b_heavy	Number of bonds between heavy atoms.
b_max1len	Maximum single-bond chain length.
b_rotN	Number of rotatable bonds. A bond is rotatable if it has order 1, is not in a ring, and has at least two heavy neighbors.
b_rotR	Fraction of rotatable bonds: b_rotN divided by b_heavy.
b_single	Number of single bonds.
b_triple	Number of triple bonds.
chi0	Atomic connectivity index (order 0). This is calculated as the sum of 1/sqrt(di) over all heavy atoms i with di > 0.
chi0v	Atomic valence connectivity index (order 0). This is calculated as the sum of 1/sqrt(vi) over all heavy atoms i with vi > 0.
chi0v_C	Carbon valence connectivity index (order 0). This is calculated as the sum of 1/sqrt(vi) over all carbon atoms i with vi > 0.
chi0_C	Carbon connectivity index (order 0). This is calculated as the sum of 1/sqrt(di) over all carbon atoms i with di > 0.
chi1	Atomic connectivity index (order 1). This is calculated as the sum of 1/sqrt(didj) over all bonds between heavy atoms i and j where i < j.
chi1v	Atomic valence connectivity index (order 1). This is calculated as the sum of 1/sqrt(vivj) over all bonds between heavy atoms i and j where i < j.
chi1v_C	Carbon valence connectivity index (order 1). This is calculated as the sum of 1/sqrt(vivj) over all bonds between carbon atoms i and j where i < j.
chi1_C	Carbon connectivity index (order 1). This is calculated as the sum of 1/sqrt(didj) over all bonds between carbon atoms i and j where i < j.
chiral	The number of chiral centers.
chiral_u	The number of unconstrained chiral centers.
density	Molecular mass density: Weight divided by vdw_vol (amu/Å3).
diameter	Largest value in the distance matrix.
FCharge	Total charge of the molecule (sum of formal charges).
GCUT_PEOE_0	The GCUT descriptors are calculated from the eigenvalues of a modified graph distance adjacency matrix. Each ij entry of the adjacency matrix takes the value 1/sqr(dij) where dij is the (modified) graph distance between atoms i and j. The diagonal takes the value of the PEOE partial charges. The resulting eigenvalues are sorted and the smallest, 1/3-ile, 2/3-ile and largest eigenvalues are report…
GCUT_PEOE_1
GCUT_PEOE_2
GCUT_PEOE_3
GCUT_SLOGP_0	The GCUT descriptors using atomic contribution to logP (using the Wildman and Crippen SlogP method) instead of partial charge.
GCUT_SLOGP_1
GCUT_SLOGP_2
GCUT_SLOGP_3
GCUT_SMR_0	The GCUT descriptors using atomic contribution to molar refractivity (using the Wildman and Crippen SMR method) instead of partial charge.
GCUT_SMR_1
GCUT_SMR_2
GCUT_SMR_3
h_ema	Sum of EHT acceptor strengths.
h_emd	Sum of EHT donor strengths.
h_emd_C	Sum of EHT carbon donor strengths.
h_logD	Octanol/water distribution coefficient (pH=7).
h_logP	Octanol/water partition coefficient.
h_logS	Log solubility in water.
h_log_dbo	Sum of log (1+d-bond orders).
h_log_pbo	Sum of log (1+p-bond orders).
h_mr	Molar Refractivity.
h_pavgQ	Average total charge (pH=7).
h_pKa	Acidity (pH=7).
h_pKb	Basicity (pH=7).
h_pstates	Entropic state count (pH=7).
h_pstrain	Protonation state strain energy (pH=7).
Kier1	First kappa shape index: (n-1)2 / m2.
Kier2	Second kappa shape index: (n-1)2 / m2.
Kier3	Third kappa shape index: (n-1) (n-3)2 / p32 for odd n, and (n-3) (n-2)2 / p32 for even n.
KierA1	First alpha modified shape index: s (s-1)2 / m2 where s = n + a.
KierA2	Second alpha modified shape index: s (s-1)2 / m2 where s = n + a.
KierA3	Third alpha modified shape index: (n-1) (n-3)2 / p32 for odd n, and (n-3) (n-2)2 / p32 for even n where s = n + a.
KierFlex	Kier molecular flexibility index: (KierA1) (KierA2) / n.
lip_acc	The number of O and N atoms.
lip_don	The number of OH and NH atoms.
lip_druglike	One if and only if lip_violation < 2 otherwise zero.
lip_violation	The number of violations of Lipinski's Rule of Five.
logP(o/w)	Log of the octanol/water partition coefficient.
logS	Log of the aqueous solubility (mol/L).
mr	Molecular refractivity.
mutagenic	Mutagenicity.
nmol	The number of molecules (connected components).
opr_brigid	The number of rigid bonds.
opr_leadlike	One if and only if opr_violation < 2 otherwise zero.
opr_nring	The number of ring bonds.
opr_nrot	The number of rotatable bonds.
opr_violation	The number of violations of Oprea's lead-like test.
PC+	Total positive partial charge.
PC-	Total negative partial charge.
PEOE_PC+	Total positive partial charge.
PEOE_PC-	Total negative partial charge.
PEOE_RPC+	Relative positive partial charge.
PEOE_RPC-	Relative negative partial charge.
PEOE_VSA+0	Sum of vi where qi is in the range [0.00,0.05).
PEOE_VSA+1	Sum of vi where qi is in the range [0.05,0.10).
PEOE_VSA+2	Sum of vi where qi is in the range [0.10,0.15).
PEOE_VSA+3	Sum of vi where qi is in the range [0.15,0.20).
PEOE_VSA+4	Sum of vi where qi is in the range [0.20,0.25).
PEOE_VSA+5	Sum of vi where qi is in the range [0.25,0.30).
PEOE_VSA+6	Sum of vi where qi is greater than 0.3.
PEOE_VSA-0	Sum of vi where qi is in the range [-0.05,0.00).
PEOE_VSA-1	Sum of vi where qi is in the range [-0.10,-0.05).
PEOE_VSA-2	Sum of vi where qi is in the range [-0.15,-0.10).
PEOE_VSA-3	Sum of vi where qi is in the range [-0.20,-0.15).
PEOE_VSA-4	Sum of vi where qi is in the range [-0.25,-0.20).
PEOE_VSA-5	Sum of vi where qi is in the range [-0.30,-0.25).
PEOE_VSA-6	Sum of vi where qi is less than -0.30.
PEOE_VSA_FHYD	Fractional hydrophobic van der Waals surface area.
PEOE_VSA_FNEG	Fractional negative van der Waals surface area.
PEOE_VSA_FPNEG	Fractional negative polar van der Waals surface area.
PEOE_VSA_FPOL	Fractional polar van der Waals surface area.
PEOE_VSA_FPOS	Fractional positive van der Waals surface area.
PEOE_VSA_FPPOS	Fractional positive polar van der Waals surface area.
PEOE_VSA_HYD	Total hydrophobic van der Waals surface area.
PEOE_VSA_NEG	Total negative van der Waals surface area.
PEOE_VSA_PNEG	Total negative polar van der Waals surface area.
PEOE_VSA_POL	Total polar van der Waals surface area.
PEOE_VSA_POS	Total positive van der Waals surface area.
PEOE_VSA_PPOS	Total positive polar van der Waals surface area.
petitjean	Value of (diameter - radius) / diameter.
petitjeanSC	Petitjean graph Shape Coefficient as defined as: (diameter - radius) / radius.
Q_PC+	Total positive partial charge.
Q_PC-	Total negative partial charge.
Q_RPC+	Relative positive partial charge.
Q_RPC-	Relative negative partial charge.
Q_VSA_FHYD	Fractional hydrophobic van der Waals surface area.
Q_VSA_FNEG	Fractional negative van der Waals surface area.
Q_VSA_FPNEG	Fractional negative polar van der Waals surface area.
Q_VSA_FPOL	Fractional polar van der Waals surface area.
Q_VSA_FPOS	Fractional positive van der Waals surface area.
Q_VSA_FPPOS	Fractional positive polar van der Waals surface area.
Q_VSA_HYD	Total hydrophobic van der Waals surface area.
Q_VSA_NEG	Total negative van der Waals surface area.
Q_VSA_PNEG	Total negative polar van der Waals surface area.
Q_VSA_POL	Total polar van der Waals surface area.
Q_VSA_POS	Total positive van der Waals surface area.
Q_VSA_PPOS	Total positive polar van der Waals surface area.
radius	If ri is the largest matrix entry in row i of the distance matrix D, then the radius is defined as the smallest of the ri.
reactive	Indicator of the presence of reactive groups. A non-zero value indicates that the molecule contains a reactive group. Reactive groups include metals, phospho-, N/O/S-N/O/S single bonds, thiols, acyl halides, Michael Acceptors, azides, esters, etc.
rings	The number of rings.
RPC+	Relative positive partial charge.
RPC-	Relative negative partial charge.
rsynth	Synthetic feasibility.
SlogP	Log of the octanol/water partition coefficient.
SlogP_VSA0	Sum of vi such that Li <= -0.4.
SlogP_VSA1	Sum of vi such that Li is in (-0.4,-0.2].
SlogP_VSA2	Sum of vi such that Li is in (-0.2,0].
SlogP_VSA3	Sum of vi such that Li is in (0,0.1].
SlogP_VSA4	Sum of vi such that Li is in (0.1,0.15].
SlogP_VSA5	Sum of vi such that Li is in (0.15,0.20].
SlogP_VSA6	Sum of vi such that Li is in (0.20,0.25].
SlogP_VSA7	Sum of vi such that Li is in (0.25,0.30].
SlogP_VSA8	Sum of vi such that Li is in (0.30,0.40].
SlogP_VSA9	Sum of vi such that Li > 0.40.
SMR	Molecular refractivity.
SMR_VSA0	Sum of vi such that Ri is in [0,0.11].
SMR_VSA1	Sum of vi such that Ri is in (0.11,0.26].
SMR_VSA2	Sum of vi such that Ri is in (0.26,0.35].
SMR_VSA3	Sum of vi such that Ri is in (0.35,0.39].
SMR_VSA4	Sum of vi such that Ri is in (0.39,0.44].
SMR_VSA5	Sum of vi such that Ri is in (0.44,0.485].
SMR_VSA6	Sum of vi such that Ri is in (0.485,0.56].
SMR_VSA7	Sum of vi such that Ri > 0.56.
TPSA	Polar surface area (Å2) calculated using group contributions to approximate the polar surface area from connection table information only.
VAdjEq	Vertex adjacency information (equality): -(1-f)log2(1-f) - f log2 f where f = (n2 - m) / n2, n is the number of heavy atoms and m is the number of heavy-heavy bonds. If f is not in the open interval (0,1), then 0 is returned.
VAdjMa	Vertex adjacency information (magnitude): 1 + log2 m where m is the number of heavy-heavy bonds. If m is zero, then zero is returned.
VDistEq	If m is the sum of the distance matrix entries then VdistEq is defined to be the sum of log2 m - pi log2 pi / m where pi is the number of distance matrix entries equal to i.
VDistMa	If m is the sum of the distance matrix entries then VDistMa is defined to be the sum of log2 m - Dij log2 Dij / m over all i and j.
vdw_area	Area of van der Waals surface (Å2) calculated using a connection table approximation.
vdw_vol	van der Waals volume (Å3) calculated using a connection table approximation.
vsa_acc	Approximation to the sum of VDW surface areas (Å2) of pure hydrogen bond acceptors.
vsa_acid	Approximation to the sum of VDW surface areas of acidic atoms (Å2).
vsa_base	Approximation to the sum of VDW surface areas of basic atoms (Å2).
vsa_don	Approximation to the sum of VDW surface areas of pure hydrogen bond donors (Å2).
vsa_hyd	Approximation to the sum of VDW surface areas of hydrophobic atoms (Å2).
vsa_other	Approximation to the sum of VDW surface areas (Å2) of atoms typed as "other".
vsa_pol	Approximation to the sum of VDW surface areas (Å2) of polar atoms (atoms that are both hydrogen bond donors and acceptors), such as -OH.
Weight	Molecular weight in atomic mass units.
weinerPath	Wiener path number: half the sum of all the distance matrix entries.
weinerPol	Wiener polarity number: half the sum of all the distance matrix entries with a value of 3.
zagreb	Zagreb index: the sum of di2 over all heavy atoms i.
