## Supplemental Table 4 for "FALCON systematically interrogates free fatty acid biology and identifies a novel mediator of lipotoxicity"

### Sheet: Legend
Top genes emerging from the Lipotoxicity cluster
SYMBOL	Gene Symbol
BASE_MEAN	Base expression in MIN6 cells
LFC	Log2 Fold change as compared to BSA control
SNR	Signal to noise ratio as compared to BSA control
U_STAT	U statistic of Mann-Whitney-U-Test
P_WMU	P value of Mann-Whitney-U-Test
A_WMU_BF	Accepted after Benferroni correction of Mann-Whitney-U-Test
MAGMA_RNK	Magma Rank
ABS_LFC	Absolute log2 Fold Change
LTX_RNK	Resulting Lipotoxicity rank

### Sheet: lipotoxicity_ranked_genes
SYMBOL	BASE_MEAN	LFC	SNR	U_STAT	P_WMU	A_WMU_BF	MAGMA_RNK	ABS_LFC	LTX_RNK
DUSP4	44.1242	2.14383	2.61465	360	1.53984e-07	TRUE	18123	2.14383	0
CPT1A	396.503	1.83539	3.99158	360	1.53984e-07	TRUE	1997	1.83539	1
CXCL12	58.418	1.70437	2.16609	360	1.53984e-07	TRUE	9467	1.70437	2
EIF4EBP1	209.853	1.62746	1.84794	360	1.53984e-07	TRUE	9650	1.62746	3
NUPR1	20.445	1.60623	1.85398	360	1.53984e-07	TRUE	2109	1.60623	4
CCKBR	33.2154	1.5901	2.25451	360	1.53984e-07	TRUE	16751	1.5901	5
AQP4	167.869	-1.29133	-1.685	0	1.53984e-07	TRUE	6924	1.29133	6
VGF	176.266	1.21101	2.81316	360	1.53984e-07	TRUE	8632	1.21101	7
PSAT1	1122.96	1.1119	2.01416	360	1.53984e-07	TRUE	15309	1.1119	8
OXTR	165.587	1.05125	2.61961	360	1.53984e-07	TRUE	3181	1.05125	9
GSDMA	173.55	1.02332	2.46733	360	1.53984e-07	TRUE	11249	1.02332	10
PHGDH	47.0173	0.932038	1.6099	360	1.53984e-07	TRUE	13333	0.932038	11
DGKG	444.518	0.900625	2.82386	360	1.53984e-07	TRUE	3377	0.900625	12
SLC40A1	639.621	-0.865003	-1.99256	0	1.53984e-07	TRUE	13160	0.865003	13
CDKN1A	599.329	0.851734	1.59158	360	1.53984e-07	TRUE	5162	0.851734	14
SLC25A20	194.17	0.845365	2.93256	360	1.53984e-07	TRUE	3141	0.845365	15
ACVR1C	2114.88	-0.777461	-1.91487	0	1.53984e-07	TRUE	304	0.777461	16
CYB561	700.089	0.773438	3.00328	360	1.53984e-07	TRUE	1429	0.773438	17
RELB	98.4769	0.747872	1.97177	360	1.53984e-07	TRUE	1907	0.747872	18
PDK1	224.497	-0.746744	-2.30236	0	1.53984e-07	TRUE	8230	0.746744	19
LURAP1	11.2327	0.711962	1.3174	360	1.53984e-07	TRUE	9230	0.711962	20
DLC1	228.295	-0.711824	-2.6455	0	1.53984e-07	TRUE	4179	0.711824	21
SH2D5	137.561	-0.707673	-1.65429	0	1.53984e-07	TRUE	6352	0.707673	22
NUCB2	419.764	0.692944	3.12203	360	1.53984e-07	TRUE	90	0.692944	23
SLC17A9	37.524	0.690095	1.70888	360	1.53984e-07	TRUE	7132	0.690095	24
GAD2	134.687	-0.688311	-1.7439	0	1.53984e-07	TRUE	7147	0.688311	25
VASH2	25.0307	0.676149	2.05165	360	1.53984e-07	TRUE	5932	0.676149	26
WIPI1	297.957	0.667837	2.41359	360	1.53984e-07	TRUE	4841	0.667837	27
CARS	624.237	0.657839	1.98478	360	1.53984e-07	TRUE	1467	0.657839	28
UPP1	309.012	-0.653091	-1.70798	0	1.53984e-07	TRUE	10095	0.653091	29
RSBN1	164.655	0.632521	2.06689	360	1.53984e-07	TRUE	4597	0.632521	30
ZFAND2A	389.038	0.631753	1.37808	360	1.53984e-07	TRUE	9833	0.631753	31
CLPTM1L	420.367	0.611797	2.15419	360	1.53984e-07	TRUE	15263	0.611797	32
HERPUD1	692.789	0.604282	1.54552	360	1.53984e-07	TRUE	17276	0.604282	33
SLC7A2	2363.22	-0.598896	-1.71768	0	1.53984e-07	TRUE	11308	0.598896	34
SV2B	482.735	-0.587132	-1.36549	0	1.53984e-07	TRUE	2757	0.587132	35
ERN1	367.186	0.583898	2.21328	360	1.53984e-07	TRUE	924	0.583898	36
UACA	200.996	-0.567356	-2.8318	0	1.53984e-07	TRUE	9173	0.567356	37
UCP2	332.958	0.566289	2.11659	360	1.53984e-07	TRUE	6513	0.566289	38
HIVEP3	412.65	-0.565237	-2.33317	0	1.53984e-07	TRUE	9829	0.565237	39
LRRC59	719.15	0.554599	2.07554	360	1.53984e-07	TRUE	15158	0.554599	40
CAPRIN2	173.883	-0.550202	-1.44052	0	1.53984e-07	TRUE	4807	0.550202	41
SGIP1	272.596	0.543445	2.91862	360	1.53984e-07	TRUE	2258	0.543445	42
GMDS	762.646	0.542505	2.04294	360	1.53984e-07	TRUE	10378	0.542505	43
SESN3	868.93	-0.538389	-1.58759	0	1.53984e-07	TRUE	16463	0.538389	44
TMED3	1294.54	0.535143	2.97178	360	1.53984e-07	TRUE	17761	0.535143	45
PC	1116.91	-0.534398	-2.47746	0	1.53984e-07	TRUE	14490	0.534398	46
VWA5B2	1056.31	-0.522591	-1.63686	0	1.53984e-07	TRUE	2125	0.522591	47
UNC13A	618.241	0.499755	2.78461	360	1.53984e-07	TRUE	6659	0.499755	48
GMPPB	322.974	0.497641	2.55465	360	1.53984e-07	TRUE	947	0.497641	49
BAG3	64.9761	0.49601	2.015	360	1.53984e-07	TRUE	7496	0.49601	50
FBXO21	1190.81	-0.471759	-1.74388	0	1.53984e-07	TRUE	1325	0.471759	51
DCUN1D3	632.446	-0.468265	-1.91765	0	1.53984e-07	TRUE	11347	0.468265	52
WDR6	4249.42	-0.460489	-1.58112	0	1.53984e-07	TRUE	3175	0.460489	53
JAK1	1493.81	-0.458405	-2.68895	0	1.53984e-07	TRUE	11216	0.458405	54
HID1	1191.95	0.456141	2.48316	360	1.53984e-07	TRUE	9397	0.456141	55
DDOST	4033.27	0.453392	2.77147	360	1.53984e-07	TRUE	2506	0.453392	56
MCF2L	571.868	-0.450213	-1.6497	0	1.53984e-07	TRUE	16112	0.450213	57
MPC1	167.993	-0.447655	-1.92279	0	1.53984e-07	TRUE	16403	0.447655	58
HIP1	368.447	-0.445174	-1.85932	0	1.53984e-07	TRUE	2496	0.445174	59
SLC9A3R1	245.367	-0.440802	-1.99798	0	1.53984e-07	TRUE	953	0.440802	60
MAPK3	453.74	-0.437636	-1.6015	0	1.53984e-07	TRUE	339	0.437636	61
PHYH	724.569	-0.427976	-2.5199	0	1.53984e-07	TRUE	5194	0.427976	62
AARS	1535.7	0.427364	1.24317	360	1.53984e-07	TRUE	4768	0.427364	63
DPY19L3	109.812	-0.426532	-1.6522	0	1.53984e-07	TRUE	10178	0.426532	64
FNDC3B	735.046	0.419131	2.56529	360	1.53984e-07	TRUE	14083	0.419131	65
GSE1	1912.19	-0.414289	-1.59291	0	1.53984e-07	TRUE	1455	0.414289	66
ABAT	1542.65	-0.412811	-1.63463	0	1.53984e-07	TRUE	14637	0.412811	67
SLC39A11	152.988	0.411699	2.10657	360	1.53984e-07	TRUE	5548	0.411699	68
DPAGT1	327.918	0.392038	2.05918	360	1.53984e-07	TRUE	3363	0.392038	69
MAD1L1	1548.76	-0.378477	-2.25037	0	1.53984e-07	TRUE	2900	0.378477	70
EIF1	1014.7	0.370415	1.66253	360	1.53984e-07	TRUE	16445	0.370415	71
NUCB1	1064.62	0.368877	2.30507	360	1.53984e-07	TRUE	15973	0.368877	72
SLC31A1	735.085	0.36551	1.85464	360	1.53984e-07	TRUE	11061	0.36551	73
CTSF	373.327	-0.360081	-2.06502	0	1.53984e-07	TRUE	8454	0.360081	74
ZBTB40	426.542	-0.356253	-1.40315	0	1.53984e-07	TRUE	14459	0.356253	75
BPNT1	653.154	-0.349302	-1.82037	0	1.53984e-07	TRUE	2283	0.349302	76
BDH1	169.217	-0.346958	-2.06897	0	1.53984e-07	TRUE	17467	0.346958	77
ALG5	236.375	0.340119	1.83689	360	1.53984e-07	TRUE	12799	0.340119	78
RGS9	1014.28	0.336108	2.60773	360	1.53984e-07	TRUE	11175	0.336108	79
SLC35F5	514.222	0.33601	1.88727	360	1.53984e-07	TRUE	12902	0.33601	80
LASP1	1270.9	-0.331358	-2.0203	0	1.53984e-07	TRUE	4249	0.331358	81
SIPA1L3	574.311	-0.330775	-1.67074	0	1.53984e-07	TRUE	18139	0.330775	82
GAA	5545.73	0.311704	2.33752	360	1.53984e-07	TRUE	17667	0.311704	83
RBPMS	1100.46	-0.304079	-1.24868	0	1.53984e-07	TRUE	2848	0.304079	84
RAB3D	732.236	0.300369	1.9801	360	1.53984e-07	TRUE	15153	0.300369	85
CACNA1D	546.871	-0.3003	-1.36553	0	1.53984e-07	TRUE	2392	0.3003	86
EPS8	997.947	-0.298516	-1.20967	0	1.53984e-07	TRUE	15887	0.298516	87
SLC30A8	3355.96	-0.293144	-1.26476	0	1.53984e-07	TRUE	77	0.293144	88
DDX5	5774.93	-0.291214	-1.81529	0	1.53984e-07	TRUE	14532	0.291214	89
NET1	445.147	-0.269893	-1.64744	0	1.53984e-07	TRUE	5696	0.269893	90
UROD	274.576	-0.266387	-1.53654	0	1.53984e-07	TRUE	15770	0.266387	91
ARHGEF12	630.803	-0.254176	-1.47797	0	1.53984e-07	TRUE	10739	0.254176	92
PRUNE2	1533.75	-0.251302	-1.83024	0	1.53984e-07	TRUE	16121	0.251302	93
PRKCSH	1023.6	0.241232	1.52348	360	1.53984e-07	TRUE	17214	0.241232	94
TBL2	741.933	0.234275	1.77162	360	1.53984e-07	TRUE	1796	0.234275	95
GORASP2	1523.17	0.225444	1.84988	360	1.53984e-07	TRUE	7789	0.225444	96
TBRG1	905.205	0.213837	1.14994	360	1.53984e-07	TRUE	9689	0.213837	97
UBAP2L	2188.83	-0.123129	-1.32301	0	1.53984e-07	TRUE	1942	0.123129	98
ETV5	73.2397	1.54323	2.37529	359	1.80383e-07	TRUE	2201	1.54323	99
PAM	1140.67	1.00433	2.31222	359	1.80383e-07	TRUE	212	1.00433	100
PYCR1	266.233	0.861976	1.43668	359	1.80383e-07	TRUE	7381	0.861976	101
DOCK1	321.108	-0.772393	-2.03355	1	1.80383e-07	TRUE	3481	0.772393	102
GNG2	75.9824	0.735155	1.75634	359	1.80383e-07	TRUE	9110	0.735155	103
CYB5R1	428.569	0.720735	1.10738	359	1.80383e-07	TRUE	8304	0.720735	104
SCGN	1144.63	-0.650247	-1.90495	1	1.80383e-07	TRUE	11502	0.650247	105
PLA2G12A	34.4156	0.642167	1.7549	359	1.80383e-07	TRUE	6241	0.642167	106
KCNIP1	880.804	0.606889	1.6956	359	1.80383e-07	TRUE	9036	0.606889	107
RABGAP1L	362.177	0.576829	3.14352	359	1.80383e-07	TRUE	6876	0.576829	108
HAPLN4	478.468	0.576369	1.84393	359	1.80383e-07	TRUE	431	0.576369	109
PACS1	453.355	-0.566174	-1.88678	1	1.80383e-07	TRUE	1235	0.566174	110
KIFC3	132.471	-0.560095	-2.48016	1	1.80383e-07	TRUE	3969	0.560095	111
COL6A3	1316.94	-0.541617	-1.5725	1	1.80383e-07	TRUE	12792	0.541617	112
AQP11	217.659	-0.536795	-1.37434	1	1.80383e-07	TRUE	3265	0.536795	113
MYO3A	99.6681	-0.524052	-1.6968	1	1.80383e-07	TRUE	11886	0.524052	114
RORC	336.825	-0.521146	-1.84619	1	1.80383e-07	TRUE	14607	0.521146	115
VPS8	1101.52	-0.452931	-1.63516	1	1.80383e-07	TRUE	9653	0.452931	116
ASB13	629.385	-0.449725	-1.58827	1	1.80383e-07	TRUE	7353	0.449725	117
ALDOA	1781.05	0.448569	2.0482	359	1.80383e-07	TRUE	237	0.448569	118
PITPNM1	664.342	0.446848	2.61096	359	1.80383e-07	TRUE	13461	0.446848	119
SERPINB6	634.028	0.43439	2.38744	359	1.80383e-07	TRUE	10308	0.43439	120
SLC35B1	1170.13	0.432013	2.50283	359	1.80383e-07	TRUE	17644	0.432013	121
NAV1	739.456	-0.429304	-1.63131	1	1.80383e-07	TRUE	1587	0.429304	122
VAV2	163.318	-0.417767	-1.47161	1	1.80383e-07	TRUE	6944	0.417767	123
MPP3	508.24	-0.415918	-2.2862	1	1.80383e-07	TRUE	2685	0.415918	124
RANBP3	1887.98	-0.382358	-1.63648	1	1.80383e-07	TRUE	7725	0.382358	125
BACE1	1019.02	-0.368082	-1.85185	1	1.80383e-07	TRUE	9982	0.368082	126
ABCC1	496.915	-0.367805	-2.02794	1	1.80383e-07	TRUE	15313	0.367805	127
ADCY9	1045.9	-0.335535	-1.11469	1	1.80383e-07	TRUE	1923	0.335535	128
GPD2	4531.97	-0.326586	-1.09757	1	1.80383e-07	TRUE	6997	0.326586	129
TMEM206	3118.21	-0.322376	-1.63957	1	1.80383e-07	TRUE	8157	0.322376	130
ERRFI1	222.919	0.289171	1.16838	359	1.80383e-07	TRUE	2268	0.289171	131
QPCTL	218.596	0.263256	2.19081	359	1.80383e-07	TRUE	43	0.263256	132
RNF34	224.353	-0.259898	-1.90847	1	1.80383e-07	TRUE	1458	0.259898	133
GDPD1	118.75	0.259243	1.09623	359	1.80383e-07	TRUE	7869	0.259243	134
GTF2I	871.736	-0.256752	-1.25054	1	1.80383e-07	TRUE	1113	0.256752	135
GTF3C1	1580.91	-0.244052	-1.16545	1	1.80383e-07	TRUE	13226	0.244052	136
USP33	1155.18	-0.232429	-1.5753	1	1.80383e-07	TRUE	8510	0.232429	137
FOXP2	1017.35	-0.228415	-1.32134	1	1.80383e-07	TRUE	4828	0.228415	138
HMG20A	528.794	-0.205761	-1.77232	1	1.80383e-07	TRUE	40	0.205761	139
AURKA	756.542	-0.174841	-0.982849	1	1.80383e-07	TRUE	6748	0.174841	140
PPP1R15A	141.503	1.16188	1.39683	358	2.11131e-07	TRUE	14209	1.16188	141
SPRY4	27.3131	1.12404	2.53629	358	2.11131e-07	TRUE	6900	1.12404	142
SLC22A23	145.712	0.949009	2.00737	358	2.11131e-07	TRUE	4514	0.949009	143
PTGS2	17.7634	0.84469	1.17071	358	2.11131e-07	TRUE	16273	0.84469	144
SLC2A6	128.256	0.834569	2.06512	358	2.11131e-07	TRUE	17491	0.834569	145
SLC7A1	405.981	0.833197	1.58758	358	2.11131e-07	TRUE	10692	0.833197	146
C1QA	266.507	-0.763967	-1.43083	2	2.11131e-07	TRUE	13402	0.763967	147
GSTM1	380.337	-0.732954	-2.29221	2	2.11131e-07	TRUE	5216	0.732954	148
EPHA8	94.9375	-0.682297	-1.87353	2	2.11131e-07	TRUE	15265	0.682297	149
PKLR	131.963	-0.676252	-2.02542	2	2.11131e-07	TRUE	1029	0.676252	150
SARS	1634.96	0.595323	1.83269	358	2.11131e-07	TRUE	2997	0.595323	151
ELOVL7	127.181	0.592857	1.15058	358	2.11131e-07	TRUE	5589	0.592857	152
HSPB6	137.637	0.583925	1.86834	358	2.11131e-07	TRUE	17894	0.583925	153
S100A10	622.011	0.552632	1.47518	358	2.11131e-07	TRUE	7119	0.552632	154
LMO1	423.624	0.548453	1.96132	358	2.11131e-07	TRUE	4725	0.548453	155
TIFA	213.973	-0.507966	-1.42485	2	2.11131e-07	TRUE	14628	0.507966	156
MEGF11	160.99	-0.502477	-2.21877	2	2.11131e-07	TRUE	4718	0.502477	157
NINJ1	193.569	0.492826	1.54287	358	2.11131e-07	TRUE	16766	0.492826	158
MLLT11	642.13	0.436057	1.89973	358	2.11131e-07	TRUE	1926	0.436057	159
DNAJB2	243.273	0.409238	1.54195	358	2.11131e-07	TRUE	3672	0.409238	160
GLP1R	3560.54	-0.405698	-1.54974	2	2.11131e-07	TRUE	298	0.405698	161
SLC3A2	1344.36	0.390951	1.24746	358	2.11131e-07	TRUE	18001	0.390951	162
SYT4	1489.15	0.389546	1.97324	358	2.11131e-07	TRUE	2058	0.389546	163
RGL1	162.027	0.384124	1.74027	358	2.11131e-07	TRUE	11870	0.384124	164
TMEM120B	112.651	0.38083	1.77055	358	2.11131e-07	TRUE	6726	0.38083	165
STAT3	1429.32	-0.371102	-1.70874	2	2.11131e-07	TRUE	710	0.371102	166
FGD4	426.125	-0.355676	-1.33799	2	2.11131e-07	TRUE	15118	0.355676	167
SEMA4B	519.159	-0.348949	-2.1527	2	2.11131e-07	TRUE	13216	0.348949	168
PEX19	704.402	-0.347148	-2.37183	2	2.11131e-07	TRUE	4208	0.347148	169
ATG16L2	224.055	0.342099	1.31289	358	2.11131e-07	TRUE	121	0.342099	170
ADPGK	448.208	0.337866	1.66007	358	2.11131e-07	TRUE	3480	0.337866	171
UNC80	723.328	-0.32841	-1.63531	2	2.11131e-07	TRUE	17579	0.32841	172
TSPAN14	202.685	-0.320723	-2.0378	2	2.11131e-07	TRUE	15816	0.320723	173
B3GNT9	293.254	0.320011	1.97576	358	2.11131e-07	TRUE	11770	0.320011	174
DMBX1	309.28	-0.315313	-1.7516	2	2.11131e-07	TRUE	14666	0.315313	175
RAB27A	1038.26	-0.294859	-1.17014	2	2.11131e-07	TRUE	5293	0.294859	176
EAF1	499.746	0.284008	1.47311	358	2.11131e-07	TRUE	5744	0.284008	177
NAA60	622.825	-0.274399	-2.31381	2	2.11131e-07	TRUE	1334	0.274399	178
NUDT16L1	295.135	-0.269614	-1.95941	2	2.11131e-07	TRUE	3461	0.269614	179
NISCH	3638.75	-0.217633	-1.8898	2	2.11131e-07	TRUE	9851	0.217633	180
FUBP1	965.187	-0.185277	-1.39972	2	2.11131e-07	TRUE	13904	0.185277	181
WDR11	653.639	-0.171831	-2.00672	2	2.11131e-07	TRUE	14152	0.171831	182
SLC7A11	53.7696	1.03875	1.50644	357	2.46917e-07	TRUE	11374	1.03875	183
TRIB1	86.2264	0.761268	1.88694	357	2.46917e-07	TRUE	7092	0.761268	184
SPRED2	235.88	0.739441	2.31364	357	2.46917e-07	TRUE	288	0.739441	185
TNFRSF12A	201.674	0.734487	1.83998	357	2.46917e-07	TRUE	10441	0.734487	186
UCN3	236.304	-0.56147	-1.14768	3	2.46917e-07	TRUE	7080	0.56147	187
JUP	625.515	-0.551974	-1.86569	3	2.46917e-07	TRUE	16798	0.551974	188
MACROD1	221.415	-0.516692	-1.58995	3	2.46917e-07	TRUE	3722	0.516692	189
C9orf3	320.031	0.514493	2.10403	357	2.46917e-07	TRUE	478	0.514493	190
SRPRB	613.32	0.510049	2.28992	357	2.46917e-07	TRUE	6240	0.510049	191
PLD1	103.074	0.507472	1.91921	357	2.46917e-07	TRUE	8423	0.507472	192
TTC28	3667.64	-0.49471	-1.21977	3	2.46917e-07	TRUE	2809	0.49471	193
SQLE	915.754	0.485461	1.89889	357	2.46917e-07	TRUE	11779	0.485461	194
NREP	111.454	-0.483065	-1.94476	3	2.46917e-07	TRUE	9996	0.483065	195
TIPARP	178.194	0.458262	1.8308	357	2.46917e-07	TRUE	4397	0.458262	196
VAV3	237.614	0.411803	1.57227	357	2.46917e-07	TRUE	13090	0.411803	197
KIF12	4302.84	-0.410323	-1.24984	3	2.46917e-07	TRUE	1954	0.410323	198
GPR108	334.879	0.385839	2.37556	357	2.46917e-07	TRUE	18345	0.385839	199
RIMKLA	456.897	0.382404	2.28446	357	2.46917e-07	TRUE	9003	0.382404	200
LYPLAL1	674.574	-0.373438	-1.3689	3	2.46917e-07	TRUE	11727	0.373438	201
DDX31	1636.55	-0.350652	-1.43665	3	2.46917e-07	TRUE	18357	0.350652	202
CTSD	1653.69	0.334256	1.83609	357	2.46917e-07	TRUE	3929	0.334256	203
CAMTA1	671.037	-0.329719	-2.1045	3	2.46917e-07	TRUE	4060	0.329719	204
MAP2	3100.42	-0.322428	-1.52634	3	2.46917e-07	TRUE	14361	0.322428	205
ALKBH7	161.098	-0.31932	-1.96208	3	2.46917e-07	TRUE	7515	0.31932	206
LMNA	413.841	0.312291	1.46174	357	2.46917e-07	TRUE	9543	0.312291	207
MMUT	214.506	-0.302574	-2.12988	3	2.46917e-07	TRUE	17776	0.302574	208
MTCH1	402.715	-0.285319	-1.39104	3	2.46917e-07	TRUE	5011	0.285319	209
PRKAA1	806.756	-0.270924	-1.57368	3	2.46917e-07	TRUE	15445	0.270924	210
ACADSB	449.674	-0.264351	-2.08872	3	2.46917e-07	TRUE	7524	0.264351	211
MTFR1L	512.167	-0.260825	-2.21366	3	2.46917e-07	TRUE	15208	0.260825	212
HMOX2	448.052	-0.25788	-1.75866	3	2.46917e-07	TRUE	4521	0.25788	213
ST5	335.899	-0.248558	-1.64315	3	2.46917e-07	TRUE	1468	0.248558	214
FANCC	277.276	-0.242692	-2.16998	3	2.46917e-07	TRUE	276	0.242692	215
CYHR1	384.278	-0.234005	-1.59423	3	2.46917e-07	TRUE	474	0.234005	216
PLD3	714.443	0.222566	1.40135	357	2.46917e-07	TRUE	13505	0.222566	217
VMP1	788.521	0.221568	1.25502	357	2.46917e-07	TRUE	13331	0.221568	218
ERI2	363.702	-0.213217	-1.57855	3	2.46917e-07	TRUE	9518	0.213217	219
CPSF1	1129.52	-0.197576	-1.56857	3	2.46917e-07	TRUE	188	0.197576	220
PMPCA	862.764	-0.172504	-1.38182	3	2.46917e-07	TRUE	192	0.172504	221
ANGPTL6	162.077	1.01576	1.16764	356	2.8853e-07	TRUE	11126	1.01576	222
GPR3	6.1092	0.892478	1.95393	356	2.8853e-07	TRUE	3168	0.892478	223
NECAB2	24.6709	0.819546	2.00397	356	2.8853e-07	TRUE	4267	0.819546	224
ELL2	38.2882	0.733119	2.10698	356	2.8853e-07	TRUE	17457	0.733119	225
ATF5	75.4017	0.709041	1.64707	356	2.8853e-07	TRUE	13556	0.709041	226
FAM129A	71.0051	0.653856	1.0411	356	2.8853e-07	TRUE	4891	0.653856	227
INPP5F	1058.23	0.629532	2.89383	356	2.8853e-07	TRUE	8163	0.629532	228
CSF1	121.228	-0.617419	-2.12237	4	2.8853e-07	TRUE	12048	0.617419	229
RCC2	243.428	0.580344	1.7679	356	2.8853e-07	TRUE	9414	0.580344	230
ITGAV	543.936	0.531566	1.7836	356	2.8853e-07	TRUE	11839	0.531566	231
SGMS2	167.15	0.519792	1.45068	356	2.8853e-07	TRUE	15463	0.519792	232
FFAR1	765.623	-0.512984	-1.67182	4	2.8853e-07	TRUE	17460	0.512984	233
RUSC1	151.278	0.48049	1.97353	356	2.8853e-07	TRUE	823	0.48049	234
PTER	50.174	0.47304	1.27187	356	2.8853e-07	TRUE	5516	0.47304	235
CAMK2N1	295.475	-0.45386	-1.55551	4	2.8853e-07	TRUE	1132	0.45386	236
PTPRN	5339.84	0.445767	2.12066	356	2.8853e-07	TRUE	3868	0.445767	237
SYT2	453.841	-0.443597	-1.52453	4	2.8853e-07	TRUE	14033	0.443597	238
PLCXD3	1083.21	-0.432796	-1.60384	4	2.8853e-07	TRUE	12063	0.432796	239
PKP4	1106.96	-0.422439	-1.94436	4	2.8853e-07	TRUE	1397	0.422439	240
UAP1	233.597	0.414924	2.15761	356	2.8853e-07	TRUE	18388	0.414924	241
PLSCR4	42.7155	-0.412052	-1.44966	4	2.8853e-07	TRUE	14080	0.412052	242
ADAMTS16	34.5221	-0.410979	-1.68785	4	2.8853e-07	TRUE	2740	0.410979	243
AK1	606.989	-0.396066	-1.68423	4	2.8853e-07	TRUE	1589	0.396066	244
ERP44	719.207	0.391082	1.98338	356	2.8853e-07	TRUE	8982	0.391082	245
SLC39A7	1783.62	0.379371	2.13784	356	2.8853e-07	TRUE	4264	0.379371	246
DPP4	777.172	-0.375238	-2.05548	4	2.8853e-07	TRUE	5542	0.375238	247
ATXN2L	871.409	0.371868	1.29488	356	2.8853e-07	TRUE	600	0.371868	248
MIB2	176.601	0.365012	1.17282	356	2.8853e-07	TRUE	7629	0.365012	249
FOXO1	337.129	-0.356265	-1.79204	4	2.8853e-07	TRUE	5735	0.356265	250
TMEM39A	454.879	0.350748	1.8609	356	2.8853e-07	TRUE	11032	0.350748	251
FHIT	900.631	-0.350678	-1.58202	4	2.8853e-07	TRUE	6749	0.350678	252
SLC30A7	493.27	0.34015	1.83413	356	2.8853e-07	TRUE	14682	0.34015	253
GLI2	579.95	-0.337119	-1.22325	4	2.8853e-07	TRUE	1568	0.337119	254
VAT1L	1123.1	-0.327094	-2.2643	4	2.8853e-07	TRUE	15542	0.327094	255
TMEM41B	266.278	0.317622	2.05589	356	2.8853e-07	TRUE	5824	0.317622	256
STT3A	2825.67	0.305842	2.4061	356	2.8853e-07	TRUE	9193	0.305842	257
COMT	2072.91	-0.294486	-1.39897	4	2.8853e-07	TRUE	7063	0.294486	258
DCAKD	534.769	-0.29202	-1.56713	4	2.8853e-07	TRUE	4452	0.29202	259
REEP5	1180.96	0.283607	2.05694	356	2.8853e-07	TRUE	2693	0.283607	260
MTHFD1L	746.307	0.266297	1.97004	356	2.8853e-07	TRUE	16514	0.266297	261
PRC1	1933.03	-0.261084	-1.8361	4	2.8853e-07	TRUE	281	0.261084	262
MACF1	1881.72	-0.257269	-1.01916	4	2.8853e-07	TRUE	18	0.257269	263
CNTN4	341.655	-0.248405	-1.7343	4	2.8853e-07	TRUE	13320	0.248405	264
DCAF8	1070.59	-0.241379	-1.59937	4	2.8853e-07	TRUE	3698	0.241379	265
CELF2	876.836	-0.23989	-1.31114	4	2.8853e-07	TRUE	9121	0.23989	266
NCOA2	879.53	-0.237986	-2.24563	4	2.8853e-07	TRUE	12389	0.237986	267
EYA1	919.151	-0.203365	-1.15404	4	2.8853e-07	TRUE	2299	0.203365	268
STAM2	797.678	-0.163371	-1.64289	4	2.8853e-07	TRUE	8629	0.163371	269
ISG20	87.7862	1.27944	2.39739	355	3.36876e-07	TRUE	4376	1.27944	270
HDAC5	88.753	1.23027	1.99791	355	3.36876e-07	TRUE	5268	1.23027	271
ATF3	42.6771	1.22716	1.19767	355	3.36876e-07	TRUE	8342	1.22716	272
DIRAS2	47.9261	0.936628	1.86314	355	3.36876e-07	TRUE	7140	0.936628	273
ERO1A	227.529	0.753562	1.41003	355	3.36876e-07	TRUE	8808	0.753562	274
NPTX1	717.733	-0.721964	-1.17991	5	3.36876e-07	TRUE	4997	0.721964	275
NRIP3	76.758	0.684595	1.84567	355	3.36876e-07	TRUE	2798	0.684595	276
IGF1R	594.322	0.654191	1.06047	355	3.36876e-07	TRUE	3887	0.654191	277
TRPM5	582.358	-0.60801	-1.70873	5	3.36876e-07	TRUE	871	0.60801	278
DNER	959.914	0.555369	2.28064	355	3.36876e-07	TRUE	6977	0.555369	279
NBEAL2	374.482	-0.520816	-1.80401	5	3.36876e-07	TRUE	650	0.520816	280
CCDC107	146.135	0.45918	1.70049	355	3.36876e-07	TRUE	2796	0.45918	281
NOTCH1	630.942	-0.439145	-1.3715	5	3.36876e-07	TRUE	597	0.439145	282
DBI	529.544	0.421792	1.7354	355	3.36876e-07	TRUE	12930	0.421792	283
DERL1	1032.41	0.415748	1.87454	355	3.36876e-07	TRUE	9804	0.415748	284
PLCH1	493.406	-0.384319	-1.71366	5	3.36876e-07	TRUE	15495	0.384319	285
MYT1	1344.83	-0.373025	-1.43915	5	3.36876e-07	TRUE	2584	0.373025	286
CADM1	2952.38	-0.35583	-1.60352	5	3.36876e-07	TRUE	5756	0.35583	287
TBC1D8	285.137	0.335952	1.3902	355	3.36876e-07	TRUE	3701	0.335952	288
DLG5	325.228	-0.31976	-1.90799	5	3.36876e-07	TRUE	9204	0.31976	289
YIF1B	872.284	0.313872	2.02712	355	3.36876e-07	TRUE	10780	0.313872	290
IQGAP2	629.626	-0.308831	-1.4018	5	3.36876e-07	TRUE	14882	0.308831	291
OGDHL	1579.06	-0.300136	-1.48293	5	3.36876e-07	TRUE	17012	0.300136	292
ABCD3	888.36	-0.272973	-1.40085	5	3.36876e-07	TRUE	13107	0.272973	293
GRTP1	245.421	-0.270502	-1.04966	5	3.36876e-07	TRUE	11953	0.270502	294
DNAJC6	623.083	-0.244776	-1.32396	5	3.36876e-07	TRUE	3011	0.244776	295
HNRNPM	1197.77	-0.207001	-1.73337	5	3.36876e-07	TRUE	8117	0.207001	296
RBFOX2	1535.42	-0.159857	-1.08246	5	3.36876e-07	TRUE	14627	0.159857	297
MAPRE2	1021.2	-0.156864	-1.03733	5	3.36876e-07	TRUE	15351	0.156864	298
PPFIA1	353.626	-0.138529	-1.29485	5	3.36876e-07	TRUE	13370	0.138529	299
PPP2R1A	3153.9	-0.125606	-1.43319	5	3.36876e-07	TRUE	9324	0.125606	300
GPT2	185.058	1.07274	1.35706	354	3.92997e-07	TRUE	14035	1.07274	301
PVR	32.7425	0.834923	1.77553	354	3.92997e-07	TRUE	3975	0.834923	302
SPP1	12.7604	0.79572	1.02111	354	3.92997e-07	TRUE	11808	0.79572	303
GNG4	512.91	0.767746	1.86513	354	3.92997e-07	TRUE	617	0.767746	304
LINGO4	20.6649	-0.638639	-1.90229	6	3.92997e-07	TRUE	14823	0.638639	305
ST6GALNAC5	441.64	-0.61602	-1.70855	6	3.92997e-07	TRUE	5729	0.61602	306
ANKRD33B	45.0176	0.615785	1.71498	354	3.92997e-07	TRUE	4262	0.615785	307
CXXC4	169.184	-0.585233	-1.61678	6	3.92997e-07	TRUE	2742	0.585233	308
RAB37	378.593	-0.543346	-1.75675	6	3.92997e-07	TRUE	1135	0.543346	309
DAPK1	215.914	-0.520145	-1.83593	6	3.92997e-07	TRUE	13629	0.520145	310
HMOX1	663.308	0.462923	1.23274	354	3.92997e-07	TRUE	3763	0.462923	311
CNN3	615.898	-0.447531	-2.13062	6	3.92997e-07	TRUE	8076	0.447531	312
KAT2B	254.743	-0.445306	-2.03316	6	3.92997e-07	TRUE	5679	0.445306	313
HAX1	291.127	0.436644	1.41127	354	3.92997e-07	TRUE	1988	0.436644	314
USP24	762.03	-0.433535	-1.51692	6	3.92997e-07	TRUE	5925	0.433535	315
FPGS	166.965	0.431043	2.29599	354	3.92997e-07	TRUE	2569	0.431043	316
SLC37A4	674.643	-0.41647	-1.5087	6	3.92997e-07	TRUE	2943	0.41647	317
P4HB	9878.1	0.38055	2.68125	354	3.92997e-07	TRUE	12918	0.38055	318
ZFHX3	471.195	-0.375394	-1.78635	6	3.92997e-07	TRUE	5468	0.375394	319
INPP4A	1437.24	-0.337989	-1.85966	6	3.92997e-07	TRUE	9845	0.337989	320
PLOD3	244.802	0.33599	1.27127	354	3.92997e-07	TRUE	10732	0.33599	321
TNFRSF9	96.9905	-0.334268	-1.27038	6	3.92997e-07	TRUE	3705	0.334268	322
ZBTB38	227.784	0.329296	1.45158	354	3.92997e-07	TRUE	939	0.329296	323
HEPACAM2	1503.36	-0.316154	-1.38696	6	3.92997e-07	TRUE	17047	0.316154	324
ACLY	33979.6	-0.309789	-1.292	6	3.92997e-07	TRUE	8080	0.309789	325
ARHGAP24	473.506	-0.303267	-0.922345	6	3.92997e-07	TRUE	7706	0.303267	326
ITPKB	577.738	-0.295179	-1.06137	6	3.92997e-07	TRUE	6929	0.295179	327
HSPA9	1326.65	0.263047	0.757341	354	3.92997e-07	TRUE	11700	0.263047	328
AHCYL1	860.222	-0.252615	-1.23282	6	3.92997e-07	TRUE	11556	0.252615	329
ATRIP	179.481	0.246578	1.63288	354	3.92997e-07	TRUE	2906	0.246578	330
FNBP1	317.588	-0.243737	-1.90943	6	3.92997e-07	TRUE	5814	0.243737	331
LBR	1054.29	-0.241907	-1.47457	6	3.92997e-07	TRUE	5484	0.241907	332
ORC6	1039.58	-0.218076	-1.31216	6	3.92997e-07	TRUE	18082	0.218076	333
HIP1R	1117.07	-0.212152	-1.2976	6	3.92997e-07	TRUE	3457	0.212152	334
LIN9	375.344	-0.206096	-1.62858	6	3.92997e-07	TRUE	16676	0.206096	335
PFKFB2	926.577	-0.203683	-1.25596	6	3.92997e-07	TRUE	10645	0.203683	336
SLC37A1	216.553	-0.203465	-1.14875	6	3.92997e-07	TRUE	17663	0.203465	337
MFN2	896.171	-0.186475	-1.83569	6	3.92997e-07	TRUE	4730	0.186475	338
KIAA1109	988.49	-0.174442	-1.67017	6	3.92997e-07	TRUE	15796	0.174442	339
CREM	266.022	0.676475	2.07373	353	4.58089e-07	TRUE	6360	0.676475	340
SIK1	116.938	0.63497	1.83665	353	4.58089e-07	TRUE	7462	0.63497	341
SLC1A5	56.7106	0.584995	1.35781	353	4.58089e-07	TRUE	6609	0.584995	342
UBTD2	193.083	-0.52409	-2.31281	7	4.58089e-07	TRUE	17470	0.52409	343
TMEM56-RWDD3	117.097	0.48107	2.25037	353	4.58089e-07	TRUE	16679	0.48107	344
TMEM56	117.097	0.48107	2.25037	353	4.58089e-07	TRUE	16756	0.48107	345
ARHGEF16	269.357	-0.424704	-2.18929	7	4.58089e-07	TRUE	13952	0.424704	346
ITPR1	553.888	-0.413183	-1.68304	7	4.58089e-07	TRUE	15452	0.413183	347
THSD4	104.382	-0.400504	-2.14871	7	4.58089e-07	TRUE	6287	0.400504	348
KRTCAP2	824.475	0.395923	1.88689	353	4.58089e-07	TRUE	1059	0.395923	349
ECI2	372.795	0.309015	2.02743	353	4.58089e-07	TRUE	12098	0.309015	350
NOL4	890.551	-0.297467	-1.56484	7	4.58089e-07	TRUE	655	0.297467	351
GRIA4	758.887	-0.297439	-1.47	7	4.58089e-07	TRUE	6050	0.297439	352
TECPR1	462.885	-0.29381	-1.50859	7	4.58089e-07	TRUE	4196	0.29381	353
ARHGAP39	157.339	-0.279348	-0.876137	7	4.58089e-07	TRUE	754	0.279348	354
WDFY3	2120.08	-0.277382	-1.26913	7	4.58089e-07	TRUE	12869	0.277382	355
GLCCI1	529.718	-0.274812	-1.23343	7	4.58089e-07	TRUE	3853	0.274812	356
SLC2A5	1247.27	-0.249772	-1.16787	7	4.58089e-07	TRUE	15267	0.249772	357
TPCN1	690.583	-0.241278	-1.28369	7	4.58089e-07	TRUE	15793	0.241278	358
DPF2	754.392	-0.168878	-1.99025	7	4.58089e-07	TRUE	2094	0.168878	359
HELZ	662.958	-0.165679	-1.22825	7	4.58089e-07	TRUE	10938	0.165679	360
PARVA	1072.08	-0.156891	-1.10651	7	4.58089e-07	TRUE	15584	0.156891	361
NAP1L4	1386.33	-0.147918	-1.54697	7	4.58089e-07	TRUE	786	0.147918	362
JUNB	92.6622	0.907194	1.95484	352	5.3352e-07	TRUE	1706	0.907194	363
TMC7	42.6444	0.829164	1.87719	352	5.3352e-07	TRUE	16086	0.829164	364
ENO2	131.315	0.694261	1.45387	352	5.3352e-07	TRUE	4678	0.694261	365
FBP2	8.43877	0.654335	1.37125	352	5.3352e-07	TRUE	2041	0.654335	366
CRYBB1	124.827	-0.607746	-1.42694	8	5.3352e-07	TRUE	16422	0.607746	367
CLIC4	533.437	0.598423	1.44606	352	5.3352e-07	TRUE	3192	0.598423	368
OGG1	50.1722	0.596515	1.85113	352	5.3352e-07	TRUE	11766	0.596515	369
TPM1	352.2	0.59093	1.81717	352	5.3352e-07	TRUE	3116	0.59093	370
SLC35G2	275.573	0.534733	1.74042	352	5.3352e-07	TRUE	1298	0.534733	371
AATK	265.943	-0.518135	-1.53687	8	5.3352e-07	TRUE	3689	0.518135	372
KLHL3	16.4392	-0.499484	-2.0423	8	5.3352e-07	TRUE	6888	0.499484	373
ADCY5	43.2677	-0.432251	-1.22941	8	5.3352e-07	TRUE	143	0.432251	374
YARS	801.334	0.411056	1.32765	352	5.3352e-07	TRUE	828	0.411056	375
SLC12A4	114.191	0.400929	1.18407	352	5.3352e-07	TRUE	15329	0.400929	376
TRAM1	1341.54	0.400801	1.41974	352	5.3352e-07	TRUE	11961	0.400801	377
YIPF2	355.268	0.37895	1.80765	352	5.3352e-07	TRUE	17465	0.37895	378
APBA2	69.7325	-0.373609	-1.95018	8	5.3352e-07	TRUE	16836	0.373609	379
STK32A	837.45	0.338361	1.41104	352	5.3352e-07	TRUE	9084	0.338361	380
NFE2L1	817.462	0.320746	0.839619	352	5.3352e-07	TRUE	489	0.320746	381
KDM2B	842.981	-0.303157	-1.9116	8	5.3352e-07	TRUE	1157	0.303157	382
TTC22	132.514	-0.302042	-1.18977	8	5.3352e-07	TRUE	16624	0.302042	383
BAIAP2L1	320.04	0.301697	1.68101	352	5.3352e-07	TRUE	4727	0.301697	384
HARS	469.244	0.281706	1.70336	352	5.3352e-07	TRUE	8161	0.281706	385
CXXC5	342.463	-0.276698	-1.19546	8	5.3352e-07	TRUE	14158	0.276698	386
HSD17B7	87.6917	0.266547	1.07674	352	5.3352e-07	TRUE	17390	0.266547	387
CNOT6L	608.321	-0.263247	-1.47423	8	5.3352e-07	TRUE	16939	0.263247	388
PKMYT1	306.72	0.263233	1.33678	352	5.3352e-07	TRUE	8869	0.263233	389
ATF6	760.049	0.257242	1.59409	352	5.3352e-07	TRUE	16320	0.257242	390
MFSD11	470.879	0.243261	1.62631	352	5.3352e-07	TRUE	13247	0.243261	391
IRF2	333.633	-0.241179	-1.51581	8	5.3352e-07	TRUE	15457	0.241179	392
KIAA0319L	657.111	0.226256	1.6219	352	5.3352e-07	TRUE	4726	0.226256	393
TMEM175	340.8	-0.224424	-1.51033	8	5.3352e-07	TRUE	2662	0.224424	394
CMIP	1742.58	-0.223557	-1.30857	8	5.3352e-07	TRUE	318	0.223557	395
HIGD2A	318.185	-0.221803	-1.62165	8	5.3352e-07	TRUE	12457	0.221803	396
TMEM208	361.618	0.216304	1.78319	352	5.3352e-07	TRUE	14470	0.216304	397
DDHD2	670.009	-0.204394	-1.20278	8	5.3352e-07	TRUE	12561	0.204394	398
NUMA1	1171.49	-0.193225	-1.50435	8	5.3352e-07	TRUE	11742	0.193225	399
SOD2	704.471	-0.182499	-1.38433	8	5.3352e-07	TRUE	15475	0.182499	400
EGR1	71.3044	1.84147	2.52062	351	6.20859e-07	TRUE	10657	1.84147	401
COL4A1	67.2776	-0.667611	-2.09955	9	6.20859e-07	TRUE	11320	0.667611	402
DENND2D	53.4096	0.662805	1.72811	351	6.20859e-07	TRUE	11450	0.662805	403
GALNT18	339.833	-0.518821	-1.99288	9	6.20859e-07	TRUE	7932	0.518821	404
CAMK1G	16.8899	-0.486487	-1.56238	9	6.20859e-07	TRUE	9871	0.486487	405
AGPAT4	253.119	0.433665	1.65864	351	6.20859e-07	TRUE	3915	0.433665	406
DTX2	325.44	-0.428102	-1.27284	9	6.20859e-07	TRUE	16701	0.428102	407
SSBP2	521.501	-0.402897	-1.60805	9	6.20859e-07	TRUE	5299	0.402897	408
ANKRD10	695.599	0.384875	1.66673	351	6.20859e-07	TRUE	13017	0.384875	409
TARS	630.902	0.383325	1.02705	351	6.20859e-07	TRUE	18110	0.383325	410
EPRS	1401.71	0.361785	1.03615	351	6.20859e-07	TRUE	2350	0.361785	411
ACER3	75.2965	0.33726	1.23436	351	6.20859e-07	TRUE	6242	0.33726	412
SPCS1	1346.92	0.330896	1.71276	351	6.20859e-07	TRUE	12255	0.330896	413
PLEKHA2	164.274	-0.302515	-1.71989	9	6.20859e-07	TRUE	5005	0.302515	414
YIPF5	718.375	0.296807	1.90588	351	6.20859e-07	TRUE	5808	0.296807	415
CDK15	163.71	-0.293666	-1.1473	9	6.20859e-07	TRUE	15346	0.293666	416
RO60	449.122	-0.270044	-1.38536	9	6.20859e-07	TRUE	13598	0.270044	417
ECD	674.93	0.262455	1.67133	351	6.20859e-07	TRUE	18053	0.262455	418
AP2A2	1221.85	0.230913	1.70864	351	6.20859e-07	TRUE	12413	0.230913	419
MPHOSPH9	683.756	-0.226221	-1.22875	9	6.20859e-07	TRUE	551	0.226221	420
KCNU1	53.7919	-0.225024	-1.07955	9	6.20859e-07	TRUE	4368	0.225024	421
BBS2	138.25	-0.203085	-1.31083	9	6.20859e-07	TRUE	1748	0.203085	422
EPS15L1	892.224	-0.199559	-1.23492	9	6.20859e-07	TRUE	4459	0.199559	423
STRN4	429.179	-0.178322	-1.13761	9	6.20859e-07	TRUE	7225	0.178322	424
EWSR1	2155.31	-0.167614	-1.43786	9	6.20859e-07	TRUE	3037	0.167614	425
PDHB	1271.96	-0.150892	-1.65111	9	6.20859e-07	TRUE	2559	0.150892	426
PSMD13	1217.98	-0.108942	-1.40468	9	6.20859e-07	TRUE	6950	0.108942	427
PAPPA2	202.022	1.02139	1.84314	350	7.21899e-07	TRUE	10961	1.02139	428
PDE10A	1202.72	0.741477	2.20074	350	7.21899e-07	TRUE	4840	0.741477	429
ARHGEF2	131.898	0.730228	0.791975	350	7.21899e-07	TRUE	9905	0.730228	430
FOSB	4.50599	0.629367	1.26937	350	7.21899e-07	TRUE	5301	0.629367	431
NFIX	241.642	-0.582107	-1.40473	10	7.21899e-07	TRUE	375	0.582107	432
DPP10	505.778	-0.560685	-1.5222	10	7.21899e-07	TRUE	18012	0.560685	433
BAG2	312.791	0.543561	2.09579	350	7.21899e-07	TRUE	7247	0.543561	434
PKD1L3	17.2811	0.50059	1.51412	350	7.21899e-07	TRUE	1592	0.50059	435
OSGIN1	10.6417	0.493291	1.80523	350	7.21899e-07	TRUE	5223	0.493291	436
TM4SF4	975.691	0.446197	1.75793	350	7.21899e-07	TRUE	979	0.446197	437
SLC25A23	80.15	-0.419489	-1.71327	10	7.21899e-07	TRUE	6276	0.419489	438
ALDH9A1	1456.77	0.411559	2.08864	350	7.21899e-07	TRUE	13698	0.411559	439
ST3GAL1	62.3069	0.393597	1.41659	350	7.21899e-07	TRUE	4453	0.393597	440
GAS2	249.143	-0.377543	-1.04206	10	7.21899e-07	TRUE	6755	0.377543	441
FAM222A	272.654	-0.357861	-1.12429	10	7.21899e-07	TRUE	7606	0.357861	442
ADCK5	302.412	-0.331337	-1.64447	10	7.21899e-07	TRUE	125	0.331337	443
GSDMD	215.339	-0.320536	-1.73024	10	7.21899e-07	TRUE	6066	0.320536	444
TAGLN2	1778.79	0.312614	1.10662	350	7.21899e-07	TRUE	7730	0.312614	445
STRIP1	449.163	0.311261	1.64367	350	7.21899e-07	TRUE	11184	0.311261	446
SSR1	2570.06	0.304726	2.05882	350	7.21899e-07	TRUE	106	0.304726	447
GTF3C4	464.222	-0.285211	-1.37883	10	7.21899e-07	TRUE	18329	0.285211	448
ARSB	1872.99	-0.283247	-1.44561	10	7.21899e-07	TRUE	1248	0.283247	449
NOMO2	540.112	0.25564	1.46997	350	7.21899e-07	TRUE	8137	0.25564	450
NOMO3	540.112	0.25564	1.46997	350	7.21899e-07	TRUE	14959	0.25564	451
NOMO1	540.112	0.25564	1.46997	350	7.21899e-07	TRUE	3679	0.25564	452
PRPSAP1	593.569	-0.206211	-1.78644	10	7.21899e-07	TRUE	3173	0.206211	453
WDR82	539.991	-0.200389	-1.89299	10	7.21899e-07	TRUE	6237	0.200389	454
TTC33	189.531	-0.200135	-1.69679	10	7.21899e-07	TRUE	14444	0.200135	455
DECR2	323.224	-0.176213	-1.51027	10	7.21899e-07	TRUE	1604	0.176213	456
RPL4	4298.44	0.167815	1.47795	350	7.21899e-07	TRUE	4139	0.167815	457
GPR158	1459.25	-0.164318	-0.971401	10	7.21899e-07	TRUE	14543	0.164318	458
DCAF7	1757.61	-0.153811	-1.13156	10	7.21899e-07	TRUE	333	0.153811	459
COPS6	1386.47	-0.147968	-1.41266	10	7.21899e-07	TRUE	11121	0.147968	460
SDHA	1656.04	-0.12297	-1.68022	10	7.21899e-07	TRUE	1795	0.12297	461
IER3	30.2352	0.494509	1.09037	349	8.38688e-07	TRUE	3803	0.494509	462
TSHZ3	459.257	-0.460232	-1.68056	11	8.38688e-07	TRUE	525	0.460232	463
