## Supplemental Table 2 for "FALCON systematically interrogates free fatty acid biology and identifies a novel mediator of lipotoxicity"

### Sheet: Enriched in EA 
Molecule	ID	Class	total_cl	total_cs	contrast	log2FC	P.Value	adj.P.Val	Molar % (EA)	Molar % (PA)
TG 20:1/22:1/20:2	3532	TG	62	4	EA - PA	21.4628	0.000348479	0.00240668	0.000342235	0
TG 42:2/22:0	3888	TG	64	2	EA - PA	20.0848	0.00189409	0.00885911	0.000120659	7.18979e-18
TG 18:1/19:1/22:1	3588	TG	59	3	EA - PA	19.5464	1.77605e-05	0.000280362	8.72989e-05	6.99925e-13
TG 20:0/22:1/22:1	3890	TG	64	2	EA - PA	19.4892	0.00415341	0.0165388	7.69681e-05	0
CE 18:2/22:0	2235	CE	40	2	EA - PA	16.5252	0.000324603	0.00240668	4.64575e-05	1.03024e-10
TG 22:1/22:1/22:1	3184	TG	66	3	EA - PA	15.6213	0.000270935	0.00217733	0.0533445	8.43062e-07
TG 18:1/22:1/22:1	3148	TG	62	3	EA - PA	15.0702	8.60172e-05	0.000962522	0.00860811	1.64023e-07
DG 18:1/20:3	1545	DG	38	4	EA - PA	14.7444	0.00577868	0.0215542	1.68813e-05	4.72505e-10
DG 22:1/24:1	1790	DG	46	2	EA - PA	14.4596	0.00749431	0.0271515	3.2962e-05	8.67027e-10
PS 16:0/18:1	1085	PS	34	1	EA - PA	14.4247	0.000194462	0.00165293	5.37843e-06	1.01116e-17
TG 18:0/22:1/22:2	3150	TG	62	3	EA - PA	14.3922	0.000125781	0.00123544	0.00860811	2.8746e-07
TG 51:4/9:0	3555	TG	60	4	EA - PA	13.5699	0.00383847	0.0155652	6.65677e-05	3.11023e-09
PS 18:0/16:1	1086	PS	34	1	EA - PA	12.9632	3.53479e-07	3.16991e-05	1.90496e-06	5.83289e-11
MG 22:1	3980	MG	22	1	EA - PA	12.5919	0.00202284	0.00922437	6.47436e-05	9.61878e-08
TG 18:0/22:1/22:1	3803	TG	62	2	EA - PA	12.283	0.00188177	0.00885911	0.00120544	1.82368e-07
PS 18:0/20:3	1075	PS	38	3	EA - PA	12.0326	0.00360687	0.0149693	2.71598e-06	3.13192e-10
TG 17:0/20:1/22:1	3598	TG	59	2	EA - PA	11.7991	0.00075836	0.0043251	2.62062e-06	4.08811e-10
PC 19:1/22:1	3244	PC	41	2	EA - PA	11.7152	3.81684e-07	3.16991e-05	5.46655e-06	1.21629e-07
TG 16:0/22:1/22:1	3561	TG	60	2	EA - PA	11.4735	7.54299e-06	0.000162634	0.00545238	1.2603e-06
Hex1CE 18:1/22:1	3948	Hex1CE	40	2	EA - PA	10.9407	0.006667	0.0244549	0.000171881	1.16477e-06
TG 18:0/22:1/19:2	3591	TG	59	3	EA - PA	10.9	0.00243393	0.0107044	5.79606e-06	1.94588e-09
TG 16:0/18:1/26:1	3562	TG	60	2	EA - PA	10.8395	5.93766e-07	4.17934e-05	0.00319355	1.09994e-06
TG 18:1/20:1/22:1	3512	TG	60	3	EA - PA	10.6418	3.02552e-06	8.91751e-05	0.00804259	3.71324e-06
PE 18:0/22:4	837	PE	40	4	EA - PA	10.5144	0.00111401	0.00604163	0.000164451	8.52123e-08
TG 17:0/22:1/22:1	3704	TG	61	2	EA - PA	10.4161	0.00117645	0.00627274	4.1922e-05	2.09095e-08
TG 16:1/22:1/22:1	3513	TG	60	3	EA - PA	10.3301	2.40257e-06	7.86619e-05	0.00469642	2.45733e-06
PE 17:2/23:1	466	PE	40	3	EA - PA	9.91137	0.000303452	0.00230356	1.40088e-05	1.06677e-08
TG 16:0/20:1/22:1	3125	TG	58	2	EA - PA	9.31579	1.04043e-06	5.38353e-05	0.00417621	5.36148e-06
PC 20:4/22:1	2588	PC	42	5	EA - PA	9.13606	2.16802e-06	7.37127e-05	0.00547279	7.61645e-06
TG 18:0/20:1/20:1	3122	TG	58	2	EA - PA	8.87563	1.23426e-07	2.11603e-05	0.00351317	5.08057e-06
TG 18:0/22:1/20:3	3557	TG	60	4	EA - PA	8.57679	4.18618e-05	0.000528655	7.08186e-05	1.26179e-07
TG 18:1/22:1/20:2	3550	TG	60	4	EA - PA	8.1764	6.61887e-07	4.17934e-05	0.000361651	1.16404e-06
TG 18:1/18:1/22:1	3102	TG	58	3	EA - PA	8.05722	8.57062e-08	2.00836e-05	0.00273485	6.69853e-06
TG 20:3/18:0/22:1	3556	TG	60	4	EA - PA	7.99026	0.00640709	0.0235995	9.60646e-05	2.557e-07
TG 18:1/22:1/19:2	3584	TG	59	4	EA - PA	7.98545	0.00294026	0.0126174	8.70985e-06	2.22289e-08
PC 18:1/19:1	3133	PC	37	2	EA - PA	7.7821	0.0100394	0.0337446	4.74494e-06	2.75731e-09
TG 18:1/20:1/22:2	3552	TG	60	4	EA - PA	7.69506	1.33118e-06	5.38353e-05	0.000151447	5.51446e-07
TG 16:0/18:0/22:1	3406	TG	56	1	EA - PA	6.93672	6.26535e-07	4.17934e-05	3.33787e-05	1.83544e-07
ChE 22:1	3567	ChE	22	1	EA - PA	6.60236	1.33979e-06	5.38353e-05	0.000385108	3.18645e-06
PC 33:1	294	PC	33	1	EA - PA	5.99837	0.000137803	0.00133865	1.93173e-05	2.04498e-07
PE 18:0/18:1	222	PE	36	1	EA - PA	5.9412	0.00153471	0.00766488	0.00013642	1.51552e-06
TG 16:0/18:1/22:1	3435	TG	56	2	EA - PA	5.86674	9.08761e-08	2.00836e-05	0.00714949	8.08629e-05
TG 4:0/16:0/16:0	3533	TG	36	0	EA - PA	5.78527	0.000428462	0.00278501	1.51088e-07	1.68754e-09
TG 16:0/20:1/20:1	3434	TG	56	2	EA - PA	5.64694	0.00038168	0.0025561	0.000992851	1.34896e-05
PE 40:2	870	PE	40	2	EA - PA	5.43115	1.90812e-07	2.11603e-05	0.00173792	2.95238e-05
DG 18:0/20:1	1590	DG	38	1	EA - PA	5.19498	4.14262e-05	0.000528655	0.000142428	2.55896e-06
TG 18:0/18:1/22:2	3113	TG	58	3	EA - PA	4.99372	4.0453e-06	0.000108365	0.000250758	4.89364e-06
TG 17:1/18:1/22:1	3568	TG	57	3	EA - PA	4.5543	1.70256e-05	0.000278716	6.49278e-05	2.28641e-06
PC 20:0/18:1	2807	PC	38	1	EA - PA	4.53624	0.00016858	0.00152066	0.0131496	0.000382985
PE 20:4/22:0	576	PE	42	4	EA - PA	4.49917	0.00531373	0.0200741	1.34344e-05	4.47453e-07
DG 22:0/22:1	1822	DG	44	1	EA - PA	4.48893	1.93047e-05	0.000284423	4.91745e-06	1.46384e-07
TG 16:1/20:1/22:1	3115	TG	58	3	EA - PA	4.42006	0.0014917	0.00760425	0.000232684	7.71415e-06
DG 16:0/22:1	1592	DG	38	1	EA - PA	4.16591	8.42477e-05	0.000954808	0.00032366	1.3169e-05
TG 38:2/22:2	3586	TG	60	4	EA - PA	4.1556	0.00426946	0.0168491	5.6744e-06	2.04685e-07
PC 16:0/22:1	2804	PC	38	1	EA - PA	4.0646	2.10417e-05	0.000304933	0.000813614	3.48695e-05
PC 29:0	968	PC	29	0	EA - PA	3.88072	0.00113041	0.00609321	1.75652e-05	8.53916e-07
PC 16:1/22:1	1735	PC	38	2	EA - PA	3.86059	0.0147593	0.0461034	9.41193e-05	4.88534e-06
PC 20:3/20:0	2407	PC	40	3	EA - PA	3.80049	0.000786743	0.0044334	0.0066977	0.000361139
PE 20:4/22:1	566	PE	42	5	EA - PA	3.71742	1.05106e-05	0.000202862	0.000583267	2.94105e-05
TG 15:0/18:1/22:1	2976	TG	55	2	EA - PA	3.67422	2.1239e-06	7.37127e-05	0.000121028	7.48423e-06
PC 18:2/22:1	2410	PC	40	3	EA - PA	3.21052	0.000276604	0.00220287	0.00109589	8.31138e-05
TG 18:0/18:1/20:2	2960	TG	56	3	EA - PA	3.20827	0.000623371	0.00372338	0.000532775	3.58759e-05
TG 16:1/18:1/22:1	2959	TG	56	3	EA - PA	3.05266	0.000255494	0.00211081	0.000777191	6.03415e-05
PC 17:0/18:1	1404	PC	35	1	EA - PA	3.0507	0.00159427	0.00782962	0.00111731	8.82849e-05
PC 17:1/20:4	1593	PC	37	5	EA - PA	2.93965	0.00137241	0.00709479	3.04678e-06	2.69793e-07
PE 17:0/22:1	867	PE	39	1	EA - PA	2.88122	0.00235423	0.0105108	9.61596e-06	8.60926e-07
PE 20:3/22:1	573	PE	42	4	EA - PA	2.86819	0.00310072	0.0132417	4.95961e-05	5.13053e-06
PE 18:0/20:1	780	PE	38	1	EA - PA	2.66405	0.00198624	0.00919285	0.000470229	5.04815e-05
PE 38:1	781	PE	38	1	EA - PA	2.66405	0.00198624	0.00919285	0.000470229	5.04815e-05
PC 20:4/20:4	2206	PC	40	8	EA - PA	2.5613	1.05562e-05	0.000202862	0.00036445	4.0505e-05
TG 16:0/17:0/22:1	3565	TG	55	1	EA - PA	2.22677	1.67291e-05	0.000278716	1.35838e-05	2.06942e-06
CE 16:1/24:1	2225	CE	40	2	EA - PA	2.21093	0.00189309	0.00885911	0.000562169	0.000119725
CE 18:1/22:1	2222	CE	40	2	EA - PA	2.07343	0.00072984	0.00421685	0.000281085	4.24792e-05
PC 18:1/20:4	1859	PC	38	5	EA - PA	1.97375	0.00780169	0.027983	0.00195308	0.000369466
PE 16:0/16:0	884	PE	32	0	EA - PA	1.86645	0.000259445	0.00212361	3.66691e-05	7.14723e-06
PC 20:1/22:6	2538	PC	42	7	EA - PA	1.76789	0.000185245	0.00160545	0.000762077	0.000152434
TG 18:1/20:1/20:3	3062	TG	58	5	EA - PA	1.75271	0.000313958	0.00235203	1.72186e-05	3.25269e-06
TG 16:0/18:0/20:1	2935	TG	54	1	EA - PA	1.6942	0.000123687	0.00123544	0.000261886	5.43206e-05
PC 22:5/20:0	2584	PC	42	5	EA - PA	1.63584	0.000574096	0.00347603	0.000170955	3.62167e-05
TG 14:0/18:1/22:1	2693	TG	54	2	EA - PA	1.5998	0.000284306	0.00220462	0.00141291	0.000330396
TG 16:0/18:1/20:1	2694	TG	54	2	EA - PA	1.5998	0.000284306	0.00220462	0.00141291	0.000330396
TG 18:0/16:1/20:1	2696	TG	54	2	EA - PA	1.5998	0.000284306	0.00220462	0.00141291	0.000330396
PE 20:1/22:3	571	PE	42	4	EA - PA	1.56241	0.00766558	0.0276587	0.000106871	2.53603e-05
PC 18:1/20:1	153	PC	38	2	EA - PA	1.49905	0.000153992	0.00143294	0.0203004	0.00467829
TG 17:1/18:1/20:1	3478	TG	55	3	EA - PA	1.47107	0.00108284	0.00590883	1.50377e-05	3.49184e-06
PE 17:0/20:1	283	PE	37	1	EA - PA	1.46097	0.0132553	0.0423816	3.06547e-05	8.16393e-06
PE 22:7/18:1	490	PE	40	8	EA - PA	1.42655	0.000341157	0.00240668	9.90997e-05	2.4273e-05
PE 22:6/20:1	558	PE	42	7	EA - PA	1.39773	0.000337237	0.00240668	0.0001482	4.01619e-05
PC 18:1/18:2	720	PC	36	3	EA - PA	1.33542	0.00155679	0.00773149	0.000501906	0.000142341
PE 22:5/18:0	512	PE	40	5	EA - PA	1.24897	0.00330756	0.0140548	3.63048e-05	1.06089e-05
PS 18:0/18:1	1094	PS	36	1	EA - PA	1.10954	0.00368469	0.0151501	4.38259e-05	1.31457e-05
PC 18:1/20:3	1901	PC	38	4	EA - PA	1.06591	0.0033388	0.0140548	0.00420264	0.00131748
PE 18:1/19:1	610	PE	37	2	EA - PA	1.0613	0.00422445	0.0167463	6.68759e-06	2.29842e-06
PC 14:0/14:0	959	PC	28	0	EA - PA	0.993247	0.0040206	0.0160824	0.000516517	0.000164207
TG 14:1/16:1/16:1	3462	TG	46	3	EA - PA	0.871052	0.0153327	0.0477258	1.56467e-06	5.7768e-07

### Sheet: Enriched in PA
Molecule	ID	Class	total_cl	total_cs	istd	contrast	log2FC	P.Value	adj.P.Val	Molar % (EA)	Molar % (PA)
PI 18:0/20:3	1025	PI	38	3	FALSE	EA - PA	-8.72781	0.010948	0.0359779	2.79399e-09	4.56042e-07
DG 13:0/19:0	1377	DG	32	0	FALSE	EA - PA	-8.46268	0.00679768	0.0248312	4.31114e-07	7.51794e-05
PE 16:1/16:1	94	PE	32	2	FALSE	EA - PA	-7.09539	0.0081395	0.0286355	4.60301e-06	0.00038279
TG 16:0/16:0/22:4	2881	TG	54	4	FALSE	EA - PA	-7.07398	5.36856e-06	0.000131828	6.15646e-07	5.93404e-05
TG 16:0/16:0/16:1	2733	TG	48	1	FALSE	EA - PA	-6.08684	3.38399e-06	9.64983e-05	0.000196209	0.00122904
TG 29:0/3:0/16:1	2732	TG	48	1	FALSE	EA - PA	-5.90559	4.88671e-06	0.000127055	4.64784e-06	0.000185851
LPE 16:1	2127	LPE	16	1	FALSE	EA - PA	-5.66393	7.50062e-05	0.000861111	2.18086e-06	2.23744e-05
TG 16:0/18:0/22:5	2944	TG	56	5	FALSE	EA - PA	-5.39183	1.52517e-06	5.86197e-05	5.61206e-07	1.71319e-05
TG 16:0/16:0/16:0	2511	TG	48	0	FALSE	EA - PA	-5.32311	1.91496e-07	2.11603e-05	4.83867e-05	0.00123323
PE 21:4/14:0	128	PE	35	4	FALSE	EA - PA	-5.2295	1.55002e-05	0.000263503	1.02349e-05	0.000241841
TG 16:0/16:0/22:6	2859	TG	54	6	FALSE	EA - PA	-5.18469	2.17827e-05	0.000310579	1.75344e-07	4.52252e-06
TG 34:1/22:4	2941	TG	56	5	FALSE	EA - PA	-5.13893	5.81895e-06	0.000139026	1.42487e-06	3.52019e-05
TG 16:0/16:0/18:1	2790	TG	50	1	FALSE	EA - PA	-5.04626	0.000518063	0.00329473	0.000324411	0.0036041
DG 16:0/16:0	1416	DG	32	0	FALSE	EA - PA	-4.98159	0.0100307	0.0337446	1.27477e-06	2.69606e-05
TG 36:2/16:0	2798	TG	52	2	FALSE	EA - PA	-4.77058	5.76134e-05	0.000707364	1.8711e-05	0.000347023
PE 20:4/16:1	237	PE	36	5	FALSE	EA - PA	-4.6051	1.23146e-06	5.38353e-05	4.69753e-05	0.000560533
TG 16:1/18:1/18:1	2621	TG	52	3	FALSE	EA - PA	-4.11881	0.00344544	0.0144349	3.27541e-06	3.38567e-05
PE 22:6/16:1	363	PE	38	7	FALSE	EA - PA	-3.95963	2.68301e-06	8.47065e-05	6.29209e-06	6.30179e-05
TG 18:0/18:1/20:3	3035	TG	56	4	FALSE	EA - PA	-3.83373	0.00117791	0.00627274	4.25562e-07	3.74966e-06
TG 16:0/16:0/18:0	2602	TG	50	0	FALSE	EA - PA	-3.74889	9.09228e-07	5.35838e-05	7.61524e-05	0.000689418
TG 16:1/18:1/20:1	3235	TG	54	3	FALSE	EA - PA	-3.64416	1.88365e-05	0.000284423	3.65394e-06	2.90858e-05
TG 14:0/16:0/16:0	2735	TG	46	0	FALSE	EA - PA	-3.52001	1.2622e-06	5.38353e-05	3.34133e-05	0.000218924
PE 22:7/16:1	352	PE	38	8	FALSE	EA - PA	-3.5199	3.0263e-06	8.91751e-05	4.29571e-06	2.92967e-05
TG 16:0/18:0/20:3	2677	TG	54	3	FALSE	EA - PA	-3.468	0.000103709	0.00109855	2.75166e-06	2.13521e-05
DG 11:0/21:1	1643	DG	32	1	FALSE	EA - PA	-3.3789	0.00823043	0.0286445	1.32969e-06	8.91344e-06
PE 16:1/18:1	8	PE	34	2	FALSE	EA - PA	-3.33952	0.000176684	0.00156189	0.000329487	0.00142712
PE 18:1/18:2	140	PE	36	3	FALSE	EA - PA	-3.32957	0.00536595	0.0201851	0.0004176	0.00234315
Hex1CE 18:1/20:0	3913	Hex1CE	38	1	FALSE	EA - PA	-3.05733	9.99657e-06	0.00020084	2.48054e-05	0.000137714
TG 14:0/16:0/18:1	2494	TG	48	1	FALSE	EA - PA	-3.04287	1.38557e-05	0.000244969	1.90291e-05	0.000112068
LPE 16:0	2129	LPE	16	0	FALSE	EA - PA	-3.03104	0.000360827	0.00247264	9.23232e-06	4.96887e-05
DG 17:2/21:0	1506	DG	38	2	FALSE	EA - PA	-2.98491	0.000532395	0.00336169	5.94811e-07	3.02922e-06
PE 16:1/20:3	130	PE	36	4	FALSE	EA - PA	-2.96951	0.000243388	0.00202977	0.000148253	0.000779444
PE 18:3/18:1	132	PE	36	4	FALSE	EA - PA	-2.96951	0.000546056	0.00339725	0.000148253	0.000779444
PE 16:1/18:2	113	PE	34	3	FALSE	EA - PA	-2.83325	0.000926796	0.0051423	2.23117e-05	6.9602e-05
DG 18:1/18:0	1533	DG	36	1	FALSE	EA - PA	-2.83032	0.00440346	0.0173007	4.0521e-05	0.000154672
TG 16:0/16:1/22:6	2902	TG	54	7	FALSE	EA - PA	-2.76176	0.000480153	0.00309821	8.83276e-07	4.53716e-06
PA 18:0/23:6	938	PA	41	6	FALSE	EA - PA	-2.72073	4.73068e-05	0.000589004	1.08704e-05	4.92845e-05
PE 20:6/18:1	361	PE	38	7	FALSE	EA - PA	-2.63916	0.000415531	0.00272096	7.401e-06	3.22993e-05
Hex1CE 18:1/16:0	3909	Hex1CE	34	1	FALSE	EA - PA	-2.63232	0.00014709	0.00138327	0.000150899	0.000411431
PE 18:1/22:5	410	PE	40	6	FALSE	EA - PA	-2.60699	0.00202435	0.00922437	2.29131e-06	8.63211e-06
PE 18:2/16:1	114	PE	34	3	FALSE	EA - PA	-2.59775	0.00333492	0.0140548	1.46015e-06	5.79466e-06
PC 14:0/18:1	238	PC	32	1	FALSE	EA - PA	-2.56736	0.000161309	0.00147007	0.0136074	0.0565786
PC 16:1/16:0	239	PC	32	1	FALSE	EA - PA	-2.56736	0.000161309	0.00147007	0.0379736	0.138054
PE 20:4/16:0	254	PE	36	4	FALSE	EA - PA	-2.44353	1.49669e-05	0.000259427	0.000192727	0.000684692
PC 16:0/20:4	1269	PC	36	4	FALSE	EA - PA	-2.43072	1.77521e-05	0.000280362	0.00373572	0.0060193
PE 16:0/16:1	89	PE	32	1	FALSE	EA - PA	-2.39359	0.000193242	0.00165293	0.000191964	0.000656749
PC 16:2/18:1	1092	PC	34	3	FALSE	EA - PA	-2.39233	1.31742e-05	0.000237673	7.0255e-05	0.000254201
PC 18:3/18:0	1294	PC	36	3	FALSE	EA - PA	-2.37883	0.00163242	0.00789327	7.01655e-05	0.000262304
PE 18:1/22:6	394	PE	40	7	FALSE	EA - PA	-2.37667	0.000690108	0.00401352	0.000221358	0.000441684
PC 16:1/16:1	1047	PC	32	2	FALSE	EA - PA	-2.34478	0.000143704	0.00136597	0.00201469	0.00686644
PC 32:1	241	PC	32	1	FALSE	EA - PA	-2.32279	0.000105629	0.00109855	0.0163437	0.0565786
ChE 16:1	3522	ChE	16	1	FALSE	EA - PA	-2.32034	0.00163323	0.00789327	1.49949e-05	5.31353e-05
TG 15:0/16:0/18:0	3212	TG	49	0	FALSE	EA - PA	-2.28165	0.00376031	0.015375	4.22165e-06	1.38914e-05
PE 16:0/22:6	299	PE	38	6	FALSE	EA - PA	-2.27468	0.00467093	0.0181101	0.000379922	0.00122961
CE 18:2/23:0	2385	CE	41	2	FALSE	EA - PA	-2.26845	0.00167354	0.00804029	1.59101e-05	4.72169e-05
TG 14:0/16:0/22:1	2645	TG	52	1	FALSE	EA - PA	-2.26595	0.000951144	0.00522243	0.000230492	0.000756641
TG 16:0/18:0/18:1	2646	TG	52	1	FALSE	EA - PA	-2.26595	6.68888e-05	0.000788396	0.000460984	0.00151328
TG 14:0/18:1/18:1	2554	TG	50	2	FALSE	EA - PA	-2.26536	9.82146e-05	0.00107187	2.75089e-05	8.54331e-05
PE 20:4/14:0	730	PE	34	4	FALSE	EA - PA	-2.2276	0.000668137	0.00393755	1.69319e-06	5.33439e-06
PE 18:1/16:1	100	PE	34	2	FALSE	EA - PA	-2.21495	0.0112649	0.036746	0.000250379	0.000636984
LPE 18:0	2144	LPE	18	0	FALSE	EA - PA	-2.20129	0.00159101	0.00782962	6.4287e-05	0.000179554
PE 14:1/18:1	905	PE	32	2	FALSE	EA - PA	-2.19107	0.000347301	0.00240668	0.000106259	0.000308972
PE 16:2/22:2	619	PE	38	4	FALSE	EA - PA	-2.17025	0.00140289	0.00721018	1.79292e-05	5.44278e-05
ChE 18:4	3559	ChE	18	4	FALSE	EA - PA	-2.14068	1.90583e-05	0.000284423	1.1796e-05	3.62956e-05
PC 16:3/21:3	2763	PC	37	6	FALSE	EA - PA	-2.12267	0.000653765	0.00387871	1.80031e-05	4.92549e-05
TG 16:0/17:0/18:1	3369	TG	51	1	FALSE	EA - PA	-2.04978	3.98407e-05	0.000517929	1.51701e-05	3.60917e-05
PE 19:2/18:1	666	PE	37	3	FALSE	EA - PA	-2.01346	0.00738252	0.0268566	1.36547e-05	3.65572e-05
PE 20:3/19:0	701	PE	39	3	FALSE	EA - PA	-2.00101	0.000341204	0.00240668	3.90963e-05	0.000115536
PC 22:6/16:0	895	PC	38	6	FALSE	EA - PA	-1.99411	0.0125169	0.040236	0.00090652	0.00205401
TG 16:1/18:1/19:1	2891	TG	53	3	FALSE	EA - PA	-1.93475	0.00060954	0.00366553	1.00527e-06	2.54349e-06
PC 16:1/18:1	910	PC	34	2	FALSE	EA - PA	-1.88941	0.010608	0.0351217	0.00472156	0.0105456
PE 16:0/20:5	750	PE	36	5	FALSE	EA - PA	-1.88459	6.62892e-05	0.000788396	1.4209e-05	3.7671e-05
PE 18:0/16:1	15	PE	34	1	FALSE	EA - PA	-1.86507	0.010456	0.0348797	0.00180182	0.00462494
TG 16:0/17:0/18:0	3475	TG	51	0	FALSE	EA - PA	-1.82499	0.00276598	0.0119275	1.37586e-06	3.36464e-06
TG 16:0/18:0/18:0	2650	TG	52	0	FALSE	EA - PA	-1.80966	5.84565e-05	0.000707884	9.12483e-05	0.000213766
TG 18:1/22:1/16:2	3033	TG	56	4	FALSE	EA - PA	-1.72188	0.0118196	0.0382729	1.37857e-05	2.86079e-05
TG 16:0/16:1/16:1	2471	TG	48	2	FALSE	EA - PA	-1.6882	0.00131686	0.00688817	4.39827e-05	0.000105285
TG 14:0/16:0/16:1	2452	TG	46	1	FALSE	EA - PA	-1.65965	0.000372732	0.0025322	3.43881e-05	6.94233e-05
TG 14:0/16:1/18:1	2469	TG	48	2	FALSE	EA - PA	-1.65865	0.000375246	0.0025322	4.48619e-05	0.000105285
PC 18:1/20:3	2847	PC	38	4	FALSE	EA - PA	-1.63547	0.000304883	0.00230356	0.000210821	0.000429766
TG 16:0/16:1/18:1	2567	TG	50	2	FALSE	EA - PA	-1.63265	0.000172578	0.001541	0.000204686	0.000441231
PC 27:5/13:0	2068	PC	40	5	FALSE	EA - PA	-1.62477	0.000118295	0.00120199	2.62794e-05	5.91981e-05
PC 18:0/18:1	851	PC	36	1	FALSE	EA - PA	-1.62322	0.014015	0.0439334	0.0101	0.0230343
PE 16:0/18:2	101	PE	34	2	FALSE	EA - PA	-1.62063	0.00481151	0.0185737	6.21578e-05	0.000126162
PC 16:0/22:6	892	PC	38	6	FALSE	EA - PA	-1.58011	0.00034544	0.00240668	0.000559858	0.00110963
ChE 18:2	3525	ChE	18	2	FALSE	EA - PA	-1.57065	0.0026348	0.0114175	4.40457e-05	8.30211e-05
PC 16:0/17:0	1163	PC	33	0	FALSE	EA - PA	-1.56233	0.00501471	0.0191905	0.000159116	0.000302311
PC 18:1/18:2	1291	PC	36	3	FALSE	EA - PA	-1.56229	0.000239714	0.00201817	9.8634e-05	0.000217129
ChE 18:1	3527	ChE	18	1	FALSE	EA - PA	-1.55112	0.00121034	0.0063687	0.00122827	0.00229274
TG 17:0/16:1/18:1	2635	TG	51	2	FALSE	EA - PA	-1.54909	0.0113848	0.0370006	3.86306e-06	7.567e-06
PC 20:4/22:5	2947	PC	42	9	FALSE	EA - PA	-1.4996	0.000930733	0.0051423	2.75807e-05	5.21389e-05
PE 20:5/18:0	47	PE	38	5	FALSE	EA - PA	-1.49337	0.00207727	0.00941698	6.18141e-05	0.000115005
TG 14:0/14:0/18:1	2454	TG	46	1	FALSE	EA - PA	-1.46675	0.000562664	0.00343031	2.7076e-05	5.42028e-05
TG 12:0/16:0/18:1	2456	TG	46	1	FALSE	EA - PA	-1.42932	0.0016971	0.0081094	2.89479e-05	5.42028e-05
Hex2CE 18:1/24:0	3995	Hex2CE	42	1	FALSE	EA - PA	-1.41949	0.0107281	0.0353868	8.20563e-06	1.47411e-05
TG 38:4/20:1	3066	TG	58	5	FALSE	EA - PA	-1.36086	0.00816305	0.0286355	2.97503e-06	5.62349e-06
PE 18:0/22:6	401	PE	40	6	FALSE	EA - PA	-1.26085	0.0135028	0.0427832	1.6812e-05	2.66932e-05
PE 18:2/18:1	607	PE	36	3	FALSE	EA - PA	-1.23649	0.00811213	0.0286355	9.57754e-05	0.000140509
PE 40:3	461	PE	40	3	FALSE	EA - PA	-1.22262	0.0103856	0.0347759	1.39807e-05	2.33286e-05
PC 15:2/22:6	1355	PC	37	8	FALSE	EA - PA	-1.20199	0.00860728	0.0293777	0.000173388	0.000268585
TG 12:0/14:0/18:0	2444	TG	44	0	FALSE	EA - PA	-1.16704	0.00151397	0.00760425	1.736e-05	2.63169e-05
TG 14:0/14:0/16:0	2441	TG	44	0	FALSE	EA - PA	-1.16704	0.00151397	0.00760425	3.472e-05	5.26337e-05
TG 16:0/18:1/18:1	2638	TG	52	2	FALSE	EA - PA	-1.13735	0.00200611	0.00922437	0.000490439	0.000705887
TG 16:0/16:0/17:0	3210	TG	49	0	FALSE	EA - PA	-1.12083	0.005037	0.0191927	5.75462e-06	8.21515e-06
PE 16:0/22:4	327	PE	38	4	FALSE	EA - PA	-1.11941	0.0120242	0.0387934	4.16379e-05	6.14491e-05
ChE 20:2	3543	ChE	20	2	FALSE	EA - PA	-1.01371	0.00506639	0.0192218	1.40797e-05	2.14027e-05
PC 18:1/16:0	581	PC	34	1	FALSE	EA - PA	-0.978074	0.00237201	0.010537	0.0679953	0.0908693
TG 16:0/18:1/18:2	2629	TG	52	3	FALSE	EA - PA	-0.970191	0.00904051	0.0306199	4.32553e-05	5.75284e-05
PC 20:4/16:0	684	PC	36	4	FALSE	EA - PA	-0.938739	0.00262542	0.0114175	0.00317372	0.00391579
TG 16:1/16:1/18:1	3366	TG	50	3	FALSE	EA - PA	-0.895169	0.00879201	0.0298928	6.57923e-06	8.0215e-06
PE 18:0/22:4	444	PE	40	4	FALSE	EA - PA	-0.838705	0.00362503	0.0149744	5.838e-05	6.97254e-05
PC 18:2/18:1	723	PC	36	3	FALSE	EA - PA	-0.795517	0.0110581	0.036205	8.75341e-05	0.000103231
PE 19:3/18:0	667	PE	37	3	FALSE	EA - PA	-0.734791	0.0135518	0.042785	2.66544e-05	2.86796e-05
PC 16:1/18:2	1212	PC	34	3	FALSE	EA - PA	-0.718684	0.00788208	0.027983	0.000667693	0.000752344
PE 18:0/20:4	53	PE	38	4	FALSE	EA - PA	-0.689106	0.00833465	0.0286744	0.001884	0.00221966
PE 20:4/18:0	51	PE	38	4	FALSE	EA - PA	-0.689106	0.00833633	0.0286744	0.00376739	0.00443932
PC 16:1/17:1	2989	PC	33	2	FALSE	EA - PA	-0.622257	0.0133201	0.0423816	0.00027056	0.000279074
