## Supplemental Table 1 for "FALCON systematically interrogates free fatty acid biology and identifies a novel mediator of lipotoxicity"

### Sheet: Legend
Legend
C	Cluster number based on RNAseq most variable gene clustering
BRD_ID	Broad internal compund management ID
CAS	Chemical Abstracts Service number
SMILES	Simplified molecular-input line-entry system representation of FFAs
NAME	IUPAC nomenclature (as provided by the vendr)
ALT_NAME	Common used trivial name of the FFA
N_C	Number of C atoms
N_DB	Number of double bonds
N_CIS	Numbe of cis double bonds
N_TRANS	Number of trans double bonds
O_POS	Omega position of double bonds
A_POS	Alpha position of double bonds
ER_CA	Effect of FFA on ER Calcium levels, relative to BSA contorl
VIA	Effect of FFA on Cell viability, relative to BSA control
N_DE	Number of differentially expressed genes in the RNAseq experiment, relative to BSA control
N_LTX	Number of differentially expressed genes in the RNAseq experiment, that also appear in the set of genes comprising the lipotoxicity signature (LTX)
N_GOI	Number of differentially expressed genes in the RNAseq experiment, that also appear in the set of genes comprising the set of genes of interest (GOI)

### Sheet: ffa_summary_table
FFA Summary Table
	IDs		Nomenclature			Structural Features						Func. Readouts		RNAseq			Human plasma	Mouse plasma
C	BRD_ID	CAS	SMILES	NAME	ALT_NAME	N_C	N_DB	N_CIS	N_TRNS	O_POS	A_POS	ER_CA	VIA	N_DE	N_LTX	N_GOI
1	K07624241	506-33-2	CCCCCCCC\C=C\CCCCCCCCCCCC(O)=O	13(E)-Docosenoic acid	Brassidic acid	22	1	0	1	9	13	-0.0549247	-0.0965779	3	2	0
1	K39534559	334-48-5	CCCCCCCCCC(O)=O	Decanoic acid	Capric acid	10	0	0	0	0	0	-0.279488	-0.0531698	153	59	2	X	X
1	K06763617	112-37-8	CCCCCCCCCCC(O)=O	Undecanoic acid		11	0	0	0	0	0	-0.070596	-0.0235173	13	1	0
1	K16120488	638-53-9	CCCCCCCCCCCCC(O)=O	Tridecanoic acid		13	0	0	0	0	0	0.0650881	-0.0111454	28	8	0	X	X
1	K80340869	544-63-8	CCCCCCCCCCCCCC(O)=O	Tetradecanoic acid	Myristic acid	14	0	0	0	0	0	-0.0616611	-0.0327803	51	28	0	X	X
1	K57347788	2363-71-5	CCCCCCCCCCCCCCCCCCCCC(O)=O	Heneicosanoic acid		21	0	0	0	0	0	0.0360766	-0.229465	96	55	2
1	K19189338	112-38-9	C=CCCCCCCCCC(O)=O	10-Undecenoic acid	Undecylenic acid	11	1	0	0	1	10	-0.445441	-0.363223	1518	294	14	X	X
1	K77749911	65423-25-8	C=CCCCCCCCCCC(O)=O	11-Dodecenoic acid	11-lauroleic acid	12	1	0	0	1	11	-0.145825	-0.0653531	499	118	8
1	K57739283	6006-06-0	C=CCCCCCCCCCCC(O)=O	12-Tridecenoic acid		13	1	0	0	1	12	-0.0427126	0.027387	87	24	0
2	K01624546	28845-86-5	CC\C=C/C\C=C/C\C=C/CCCCCCCCCCCC(O)=O	13(Z), 16(Z), 19(Z)-Docosatrienoic acid		22	3	3	0	3	13	0.174021	-0.234162	612	261	13
2	K81456670	5561-99-9	CCCCCCCC\C=C/CCCCCCCCCC(O)=O	11(Z)-Eicosenoic acid		20	1	1	0	9	11	-0.587838	-0.48809	2529	487	25	X	X
2	K35238727	3515-84-2	CCCCCCCC\C=C/CCCCCCCCCCC(O)=O	12(Z) Heneicosenoic acid		21	1	1	0	9	12	-0.541427	-0.150254	1215	427	23
2	K72611551	112-86-7	CCCCCCCC\C=C/CCCCCCCCCCCC(O)=O	13(Z)-Docosenoic acid	Erucic acid	22	1	1	0	9	13	-0.389137	-0.0979058	1063	381	22	X	X
2	K38686876	105305-008	CCCCCCCC\C=C/CCCCCCCCCCCCC(O)=O	14(Z)-Tricosenoic acid		23	1	1	0	9	14	-0.494927	-0.385926	1838	451	22
2	K57135146	506-37-6	CCCCCCCC\C=C/CCCCCCCCCCCCCC(O)=O	15(Z)-Tetracosenoic acid	Nervonic Acid	24	1	1	0	9	15	-0.0941637	-0.44635	480	210	9	X	X
2	K98002709	147527-21-7	CCCCCCCC\C=C\CCCCCCCCC(O)=O	10(E)-Nonadecenoic acid		19	1	0	1	9	10	-0.210573	-0.171153	504	243	14
2	K43930766	62322-84-3	CCCCCCCC\C=C\CCCCCCCCCC(O)=O	11(E)-Eicosenoic acid		20	1	0	1	9	11	-0.25092	-0.17378	980	384	19
2	K83944490	164414-85-1	CCCCCCCC\C=C\CCCCCCCCCCCCC(O)=O	14(E)-Tricosenoic acid		23	1	0	1	9	14	-0.568532	-0.397475	2317	477	25
2	K00392230	118020-79-4	CCCCCCCCCCC\C=C/CCCCCC(O)=O	7(Z)-Nonadecenoic acid		19	1	1	0	12	7	-0.147335	-0.0465462	77	44	2
2	K57416915	593-40-8	CCCCCCCCCCC\C=C\CCCCC(O)=O	6(E)-Octadecenoic acid		18	1	0	1	12	6	-0.208788	-0.183765	457	182	10
2	K95656032	191544-99-7	CCCCCCCCCCC\C=C\CCCCCC(O)=O	7(E)-Nonadecenoic acid		19	1	0	1	12	7	0.135385	-0.109405	231	134	6
2	K67375056	143-07-7	CCCCCCCCCCCC(O)=O	Dodecanoic acid	Lauric acid	12	0	0	0	0	0	-0.398721	-0.361113	2065	424	23	X	X
2	K84290455	7050-07-09	CCCCCCCCCCCCCC\C=C/CCCC(O)=O	5(Z)-Eicosenoic acid		20	1	1	0	15	5	-0.354613	-0.790718	3301	482	24
2	K33223064	1002-84-2	CCCCCCCCCCCCCCC(O)=O	Pentadecanoic acid		15	0	0	0	0	0	-0.218428	-0.455721	924	391	18	X	X
2	K04327383	57-10-3	CCCCCCCCCCCCCCCC(O)=O	Hexadecanoic acid	Palmitic acid	16	0	0	0	0	0	-0.309133	-0.251497	236	142	6	X	X
2	K46987408	506-12-7	CCCCCCCCCCCCCCCCC(O)=O	Heptadecanoic acid		17	0	0	0	0	0	-0.673488	-0.344168	748	329	16	X	X
2	K04565634	57-11-4	CCCCCCCCCCCCCCCCCC(O)=O	Octadecanoic acid	Stearic acid	18	0	0	0	0	0	-0.547783	-0.31706	685	321	14	X	X
2	K08446574	646-30-0	CCCCCCCCCCCCCCCCCCC(O)=O	Nonadecanoic acid		19	0	0	0	0	0	-0.290437	-0.736364	974	366	20	X	X
2	K56767655	506-30-9	CCCCCCCCCCCCCCCCCCCC(O)=O	Eicosanoic acid	Arachidinic acid	20	0	0	0	0	0	-0.467661	-0.694442	285	147	8	X	X
3	K99906572	321744-58-5	CCCC\C=C\CCCCCCCCC(O)=O	10(E)-Pentadecenoic acid		15	1	0	1	5	10	0.050452	0.0387443	33	20	1
3	K91356052	373-49-9	CCCCCC\C=C/CCCCCCCC(O)=O	9(Z)-Hexadecenoic acid	Palmitoleic acid	16	1	1	0	7	9	0.126808	0.0237531	52	9	0	X	X
3	K18766551	506-17-2	CCCCCC\C=C/CCCCCCCCCC(O)=O	11(Z)-Octadecenoic acid		18	1	1	0	7	11	-0.0388498	-0.0340824	62	22	1
3	K96144918	20590-32-3	CCCCCCCC\C=C/C\C=C/C\C=C/CCCC(O)=O	5(Z), 8(Z), 11(Z)-Eicosatrienoic Acid		20	3	3	0	9	5	0.109611	-0.100142	78	28	1
3	K14557781	112-80-1	CCCCCCCC\C=C/CCCCCCCC(O)=O	9(Z)-Octadecenoic acid	Oleic acid	18	1	1	0	9	9	0.00780687	-0.0271242	65	21	1	X	X
3	K32311524	125535-07-1	CCCCCCCCCCC\C=C/C\C=C/CCCC(O)=O	5(Z), 8(Z)-Eicosadienoic acid		20	2	2	0	12	5	0.0678896	0.00861741	23	10	0
3	K57491984	593-39-5	CCCCCCCCCCC\C=C/CCCCC(O)=O	6(Z)-Octadecenoic acid	Petroselinic acid	18	1	1	0	12	6	-0.00948919	-0.0423406	21	10	0
3	K66986518	76261-96-6	CCCCCCCCCCC\C=C/CCCCCCC(O)=O	8(Z)-Eicosenoic acid		20	1	1	0	12	8	-0.169168	-0.028167	30	17	1
4	K53322389	544-64-9	CCCC\C=C/CCCCCCCC(O)=O	9(Z)-Tetradecenoic acid	Myristoleic acid	14	1	1	0	5	9	-0.138458	-0.0128592	0	0	0	X	X
4	K17709609	84743-29-3	CCCC\C=C/CCCCCCCCC(O)=O	10(Z)-Pentadecenoic acid		15	1	1	0	5	10	0.0357373	0.0113513	1	1	0	X
4	K07992496	50286-30-1	CCCC\C=C\CCCCCCCC(O)=O	9(E)-Tetradecenoic acid	Myristelaidic acid	14	1	0	1	5	9	0.296351	0.0707845	4	2	0
4	K43021856	29204-20-4	CCCCC\C=C/C\C=C/CCCCCCCCC(O)=O	10(Z),13(Z)-Nonadecadienoic acid		19	2	2	0	6	10	0.108616	0.022414	11	3	0
4	K80325895	2091-39-6	CCCCC\C=C/C\C=C/CCCCCCCCCC(O)=O	11(Z), 14(Z)-Eicosadienoic acid		20	2	2	0	6	11	0.106054	-0.0168144	1	1	0	X	X
4	K25847431	506-21-8	CCCCC\C=C\C\C=C\CCCCCCCC(O)=O	9(E), 12(E)-Octadecadienoic acid	Linoelaidic acid	18	2	0	2	6	9	0.28835	-0.0168776	35	12	1
4	K63813237	29743-97-3	CCCCCC\C=C/CCCCCCCCC(O)=O	10(Z)-Heptadecenoic acid		17	1	1	0	7	10	-0.00769176	-0.0324301	16	6	0	X	X
4	K29160692	10030-73-6	CCCCCC\C=C\CCCCCCCC(O)=O	9(E)-Hexadecenoic acid	Palmitelaidic acid	16	1	0	1	7	9	0.292776	0.088388	6	4	0
4	K06914719	126761-43-1	CCCCCC\C=C\CCCCCCCCC(O)=O	10(E)-Heptadecenoic acid		17	1	0	1	7	10	0.0496507	0.0371502	5	3	0
4	K48097184	693-72-1	CCCCCC\C=C\CCCCCCCCCC(O)=O	11(E)-Octadecenoic acid	Vaccenic acid	18	1	0	1	7	11	0.20312	0.0722765	5	2	0
4	K71795348	73033-09-7	CCCCCCCC\C=C/CCCCCCCCC(O)=O	10(Z)-Nonadecenoic acid		19	1	1	0	9	10	-0.0809192	-0.00172838	21	8	0	X	X
4	K75918321	112-79-8	CCCCCCCC\C=C\CCCCCCCC(O)=O	9(E)-Octadecenoic acid	Elaidic acid	18	1	0	1	9	9	-0.0207973	-0.0154968	24	7	0
5	K39965020	6217-54-5	CC\C=C/C\C=C/C\C=C/C\C=C/C\C=C/C\C=C/CCC(O)=O	4(Z), 7(Z), 10(Z), 13(Z), 16(Z), 19(Z)-Docosahexaenoic acid	DHA	22	6	6	0	3	4	0.392035	-0.205959	165	20	1	X	X
5	K47192521	10417-94-4	CC\C=C/C\C=C/C\C=C/C\C=C/C\C=C/CCCC(O)=O	5(Z), 8(Z), 11(Z), 14(Z), 17(Z)-Eicosapentaenoic acid	EPA	20	5	5	0	3	5	0.669459	-0.13223	116	19	1	X	X
5	K15536865	2234-74-4	CC\C=C/C\C=C/C\C=C/C\C=C/C\C=C/CCCCCC(O)=O	7(Z), 10(Z), 13(Z), 16(Z), 19(Z)-Docosapentaenoic acid	DPA	22	5	5	0	3	7	0.696808	-0.148076	232	25	1	X
5	K18478158	115610-41-8	CC\C=C/C\C=C/C\C=C/C\C=C/CCCCC(O)=O	6(Z), 9(Z), 12(Z), 15(Z)-Octadecatetraenoic acid	Stearidonic acid	18	4	4	0	3	6	0.486176	-0.176149	167	21	1
5	K33396764	463-40-1	CC\C=C/C\C=C/C\C=C/CCCCCCCC(O)=O	9(Z), 12(Z), 15(Z)-Octadecatrienoic Acid	Alpha-Linolenic acid	18	3	3	0	3	9	0.311965	-0.0910957	42	8	1	X	X
5	K63913457	2091-27-2	CC\C=C/C\C=C/C\C=C/CCCCCCCCCC(O)=O	11(Z), 14(Z), 17(Z)-Eicosatrienoic Acid		20	3	3	0	3	11	0.473814	-0.1918	67	14	1
5	K03070961	506-32-1	CCCCC\C=C/C\C=C/C\C=C/C\C=C/CCCC(O)=O	5(Z), 8(Z), 11(Z), 14(Z)-Eicosatetraenoic Acid	Arachidonic acid	20	4	4	0	6	5	0.285992	-0.140535	75	15	1	X	X
5	K17040651	28874-58-0	CCCCC\C=C/C\C=C/C\C=C/C\C=C/CCCCCC(O)=O	7(Z), 10(Z), 13(Z), 16(Z)-Docosatetraenoic Acid		22	4	4	0	6	7	0.732224	-0.0733004	48	13	1	X	X
5	K18059238	506-26-3	CCCCC\C=C/C\C=C/C\C=C/CCCCC(O)=O	6(Z), 9(Z), 12(Z)-Octadecatrienoic Acid	Gamma-Linolenic acid	18	3	3	0	6	6	0.469435	-0.0424305	15	5	1
5	K20152659	1783-84-2	CCCCC\C=C/C\C=C/C\C=C/CCCCCCC(O)=O	8(Z), 11(Z), 14(Z)-Eicosatrienoic Acid		20	3	3	0	6	8	0.465927	-0.232029	208	30	2	X	X
5	K51131535	60-33-3	CCCCC\C=C/C\C=C/CCCCCCCC(O)=O	9(Z), 12(Z)-Octadecadienoic acid	Linoleic acid	18	2	2	0	6	9	0.134277	-0.127433	144	27	3	X	X
5	K80025777	2540-56-9	CCCCCC\C=C\C=C/CCCCCCCC(O)=O	9(Z), 11(E)-octadecadienoic acid	Bovinic acid	18	2	1	1	7	9	0.308661	-0.102631	61	19	2
